# A systematic survey of distal element-gene regulatory interactions with Direct-Capture Targeted Perturb-seq

**DOI:** 10.1101/2025.09.16.676677

**Authors:** Judhajeet Ray, Evelyn Jagoda, Maya U. Sheth, James Galante, Dulguun Amgalan, Eugenio Mattei, Andreas R. Gschwind, Chad J. Munger, Jacob Huang, Glen Munson, Madeleine Murphy, Timothy Barry, Vasundhara Singh, Aarthee Baskaran, Helen Kang, Robbyn Issner, Charles B. Epstein, Fadi J. Najm, Eugene Katsevich, Elizabeth Gaskell, Lars M. Steinmetz, Jesse M. Engreitz

## Abstract

Identifying the impact of distal regulatory elements on gene expression is a core challenge in human genetics. Large-scale CRISPR screens have not captured lower effect size element-gene interactions due to selection bias and limited statistical power. We developed a framework for highly powered CRISPR screens, consisting of Direct-Capture Targeted Perturb-seq (DC-TAP-seq), unbiased target selection, and a pipeline accounting for statistical power. Surveying 9,666 random distal element-gene pairs revealed that most elements that reduced gene expression had effect sizes <10%, which prior studies were underpowered to detect. Out of the 84 interactions with negative effects, 45 (53.6%) occurred within 100 Kb of the promoter of the target gene. Many elements were bound by CTCF without classical enhancer chromatin, and both housekeeping and non-housekeeping genes had similar frequencies of distal regulatory elements. We highlight limitations of predictive models and suggest that new models consider elements with smaller effect sizes. Our study provides an expanded view of distal regulatory elements and a framework for building more comprehensive maps of distal regulation.
