## Supplementary_Table1 for "A systematic survey of distal element-gene regulatory interactions with Direct-Capture Targeted Perturb-seq"

name	GuideSequenceMinusG	target_name	target_type	vector_type	cell_type
NC-1	ATCGCGAGGACCCGTTCCGCC	negative_control	negative_control	sgOpti-CS	K562
NC-2	ACTCGTCACATGGGGTTGCGA	negative_control	negative_control	sgOpti-CS	K562
NC-3	ACGGAGGAAGTACACAGCT	negative_control	negative_control	sgOpti-CS	K562
NC-4	GAGAGGCCCCTGTCGCGT	negative_control	negative_control	sgOpti-CS	K562
e-GATA1-1	GGCAGATAAGGGAATCAGT	GATA1-enhancer	Enh	sgOpti-CS	K562
e-GATA1-2	CGCTCAGGAAGAGAAGCCA	GATA1-enhancer	Enh	sgOpti-CS	K562
e-HDAC6-1	CGGAGAGATAAGCAGTCCGG	HDAC6-enhancer	Enh	sgOpti-CS	K562
e-HDAC6-2	TATAGCCCGGTAGGAAATGG	HDAC6-enhancer	Enh	sgOpti-CS	K562
GATA1-TSS-1	GGTAGGGGCAGCAGGCCCA	GATA1_TSS	TSS	sgOpti-CS	K562
GATA1-TSS-2	GTTCGGCCGCCTTGGGGATG	GATA1_TSS	TSS	sgOpti-CS	K562
HDAC6-TSS-1	AGTCCCCTGAGGAGCGGGGC	HDAC6_TSS	TSS	sgOpti-CS	K562
HDAC6-TSS-2	TGGAGTCGAAACCGGGGTC	HDAC6_TSS	TSS	sgOpti-CS	K562
MYC-e2-1	GAATCGACCTTCCTTGAGG	MYC-enhancer2	Enh	sgOpti-CS	K562
MYC-e2-2	CCTGGAAAGACAACAGCTTG	MYC-enhancer2	Enh	sgOpti-CS	K562
MYC-TSS-1	CTGTAGTAATTCCAGCGAG	MYC_TSS	TSS	sgOpti-CS	K562
MYC-TSS-2	CGCTGCGGGCGTCCTGGGAA	MYC_TSS	TSS	sgOpti-CS	K562
safe_3	GTAGAAGTGTATAATCGAC	safe_targeting	safe_targeting	sgOpti-CS	K562
safe_4	ATCAATGTCAAAAGTGCTA	safe_targeting	safe_targeting	sgOpti-CS	K562
safe_5	CACTCTGGCAAGGGCGTAT	safe_targeting	safe_targeting	sgOpti-CS	K562
safe_7	CCATTCAAAAGCAGCTATA	safe_targeting	safe_targeting	sgOpti-CS	K562
safe_8	GTTTCTAAAATGTCTCAGT	safe_targeting	safe_targeting	sgOpti-CS	K562
safe_9	TGTGGGCAAGAGACAGTCC	safe_targeting	safe_targeting	sgOpti-CS	K562
safe_10	GGAAGAGAGTTGAAGGATT	safe_targeting	safe_targeting	sgOpti-CS	K562
safe_11	TTCACATAGCAGTACTTGT	safe_targeting	safe_targeting	sgOpti-CS	K562
safe_12	CCAACTTATTCAATACGTA	safe_targeting	safe_targeting	sgOpti-CS	K562
safe_13	CATGTAGAATGGAAAGGCT	safe_targeting	safe_targeting	sgOpti-CS	K562
safe_14	CAGCGATAAGTTACAGATC	safe_targeting	safe_targeting	sgOpti-CS	K562
safe_15	TTCATATCAGAATTGTGAT	safe_targeting	safe_targeting	sgOpti-CS	K562
safe_16	GAGTTAATCATAGAATCTT	safe_targeting	safe_targeting	sgOpti-CS	K562
safe_18	CTAAAGTATCAAAGGGAAT	safe_targeting	safe_targeting	sgOpti-CS	K562
safe_20	CATAAGATGATGTAGCAAA	safe_targeting	safe_targeting	sgOpti-CS	K562
safe_21	TGTGCTTTGAAGAATAATG	safe_targeting	safe_targeting	sgOpti-CS	K562
safe_23	GACAGACCCGGGTGGCCAT	safe_targeting	safe_targeting	sgOpti-CS	K562
safe_24	TACCAGAACAATAGCTGAT	safe_targeting	safe_targeting	sgOpti-CS	K562
safe_25	TATGGAAAATGAATGAGCT	safe_targeting	safe_targeting	sgOpti-CS	K562
safe_27	CTAATGGAAGTGAGGCTTG	safe_targeting	safe_targeting	sgOpti-CS	K562
safe_28	TGTCTATCTAGCATAAGAA	safe_targeting	safe_targeting	sgOpti-CS	K562
safe_29	CTCTTCAATGTACAATTAC	safe_targeting	safe_targeting	sgOpti-CS	K562
safe_30	GCTGCACTGGAATCGACCG	safe_targeting	safe_targeting	sgOpti-CS	K562
safe_31	ATAAAAAAGACACTGTTAG	safe_targeting	safe_targeting	sgOpti-CS	K562
safe_32	AGAAAGTGATCATTTGTCT	safe_targeting	safe_targeting	sgOpti-CS	K562
safe_33	AAGATTTATACAGTGCTCT	safe_targeting	safe_targeting	sgOpti-CS	K562
safe_34	TATCTTTGTGCAGAAAGGG	safe_targeting	safe_targeting	sgOpti-CS	K562
safe_35	TTTGTACTATACTAAAGTT	safe_targeting	safe_targeting	sgOpti-CS	K562
safe_36	GATTCAAAACCATGTCTCA	safe_targeting	safe_targeting	sgOpti-CS	K562
safe_37	GTAGAATTTACTCCCAAAA	safe_targeting	safe_targeting	sgOpti-CS	K562
safe_38	GACCCACTCCACTCAGAAA	safe_targeting	safe_targeting	sgOpti-CS	K562
safe_39	CAGTGTGTAGGTCCTCTTA	safe_targeting	safe_targeting	sgOpti-CS	K562
safe_40	GATTAGATCAATTATTCTA	safe_targeting	safe_targeting	sgOpti-CS	K562
safe_42	ATGGAGAGCCTGGAGCATA	safe_targeting	safe_targeting	sgOpti-CS	K562
safe_43	AGATAATAAAAGTAGGACA	safe_targeting	safe_targeting	sgOpti-CS	K562
safe_44	AGTTAGAAAATAATTCTCT	safe_targeting	safe_targeting	sgOpti-CS	K562
safe_45	AGAACCTTGATCTTCTTTA	safe_targeting	safe_targeting	sgOpti-CS	K562
safe_46	TATAGCAAAGGCTAGGAAA	safe_targeting	safe_targeting	sgOpti-CS	K562
safe_47	GTTCCTAAAGCTTGCCACC	safe_targeting	safe_targeting	sgOpti-CS	K562
nontarget_1	GTGGTATTGGGGATCCGCC	negative_control	negative_control	sgOpti-CS	K562
nontarget_2	TTGGACGTCGAGTCTGATA	negative_control	negative_control	sgOpti-CS	K562
nontarget_3	ACTTGGATCGCTTAATCCG	negative_control	negative_control	sgOpti-CS	K562
nontarget_5	ACAGCCTTCGGGCCGTCAC	negative_control	negative_control	sgOpti-CS	K562
nontarget_6	ACTCGACGGTTCCACACGC	negative_control	negative_control	sgOpti-CS	K562
nontarget_7	AAGCGAGGGAGTGTAGTAC	negative_control	negative_control	sgOpti-CS	K562
nontarget_8	TAGTGTACGCATAGGCCAG	negative_control	negative_control	sgOpti-CS	K562
nontarget_9	GAAATTCTAGCAACCTAAG	negative_control	negative_control	sgOpti-CS	K562
nontarget_10	ATGGGCATCGCATAAATCA	negative_control	negative_control	sgOpti-CS	K562
nontarget_11	TTGCGTTAGTACTCGCCGC	negative_control	negative_control	sgOpti-CS	K562
nontarget_12	GGTTTATGGACCTTCAGGG	negative_control	negative_control	sgOpti-CS	K562
nontarget_13	ATGGGCGCTAAGTAACAGT	negative_control	negative_control	sgOpti-CS	K562
nontarget_14	GTTCGCGTACGTTATCCAA	negative_control	negative_control	sgOpti-CS	K562
nontarget_15	TGGTTCGGTTTGCGTGGCC	negative_control	negative_control	sgOpti-CS	K562
nontarget_16	GAAGCGGGGCATCATGCAG	negative_control	negative_control	sgOpti-CS	K562
nontarget_17	CCACACCTATCTCCTCACC	negative_control	negative_control	sgOpti-CS	K562
nontarget_18	TGGAACCGAAGCTGGACGT	negative_control	negative_control	sgOpti-CS	K562
nontarget_19	CGAATCAATGTGGCACTCA	negative_control	negative_control	sgOpti-CS	K562
nontarget_20	TATACGACTAATTTACAGT	negative_control	negative_control	sgOpti-CS	K562
nontarget_21	GCGCCGCCGGTCCAAGGCC	negative_control	negative_control	sgOpti-CS	K562
nontarget_22	CGGAGTAGTGTACATCTCC	negative_control	negative_control	sgOpti-CS	K562
nontarget_23	CCAATCAAGACCAGTGGTA	negative_control	negative_control	sgOpti-CS	K562
nontarget_24	GCGCATGCAGGCGTCGCAG	negative_control	negative_control	sgOpti-CS	K562
nontarget_25	TGCGCAGGTGTAGTCAATA	negative_control	negative_control	sgOpti-CS	K562
nontarget_26	AGGCGTTGTCGTCGCGCTG	negative_control	negative_control	sgOpti-CS	K562
nontarget_27	CAGTCCTTACCCTACCCGC	negative_control	negative_control	sgOpti-CS	K562
nontarget_28	TGCACGAGTTCTCGCTTAC	negative_control	negative_control	sgOpti-CS	K562
nontarget_29	AAGAGCGTGAAGCTTGGTT	negative_control	negative_control	sgOpti-CS	K562
nontarget_30	CAGCTTTACCGCTGGCCAC	negative_control	negative_control	sgOpti-CS	K562
nontarget_31	CTACAAGAAGCAGCGTCAG	negative_control	negative_control	sgOpti-CS	K562
nontarget_36	CCTCCACTACCGTCGAGGG	negative_control	negative_control	sgOpti-CS	K562
nontarget_37	CAGTTCAACGAGAACCTCG	negative_control	negative_control	sgOpti-CS	K562
nontarget_38	ATCGTGGAAGATGCCGCAC	negative_control	negative_control	sgOpti-CS	K562
nontarget_39	AGGACGAATGAATAGCCTA	negative_control	negative_control	sgOpti-CS	K562
nontarget_41	ACGGCTGCCATGTACATAC	negative_control	negative_control	sgOpti-CS	K562
nontarget_42	CGGATAGATCCTAGTCGGC	negative_control	negative_control	sgOpti-CS	K562
nontarget_43	CGCGCCGGTTTCATCGCGC	negative_control	negative_control	sgOpti-CS	K562
nontarget_44	CCGGCGTCTATCATTTCGC	negative_control	negative_control	sgOpti-CS	K562
nontarget_45	TCGGTTGCTGGTTTGGTGC	negative_control	negative_control	sgOpti-CS	K562
nontarget_46	GAGACGCGCTTTGGCGGTC	negative_control	negative_control	sgOpti-CS	K562
nontarget_47	TCTGCGTGAGCAGGAACGG	negative_control	negative_control	sgOpti-CS	K562
nontarget_48	CGGTTCCTGAGCGCCACCA	negative_control	negative_control	sgOpti-CS	K562
SOX2-1543-sgRNA	GCAGCGAGGCTGGGCTCGAG	SOX2_TSS	TSS	sgOpti-CS	WTC11
SOX2-1553-sgRNA	CGGCAGGATCGGCCAGAGG	SOX2_TSS	TSS	sgOpti-CS	WTC11
TCF4_sgRNA_i2	CATCACCATGGACTCCCCCG	TCF4_TSS	TSS	sgOpti-CS	WTC11
YBX1-821-sgRNA	CCATAGAGTACCCGAGAGGA	YBX1_TSS	TSS	sgOpti-CS	WTC11
YBX1-823-sgRNA	CCGCCGGCCGCCATAGAGAC	YBX1_TSS	TSS	sgOpti-CS	WTC11
OCT4-g_22-NT	GGTGAAATGAGGGCTTGCGA	POU5F1_TSS	TSS	sgOpti-CS	WTC11
NANOG-g_21-NT	CCAGCAGAACGTTAAAATCC	NANOG_TSS	TSS	sgOpti-CS	WTC11
SOX2-g-1-T	CCCTGACAGCCCCCGTCACA	SOX2_TSS	TSS	sgOpti-CS	WTC11
BAG3-g_212-T	TTCATAAAGGTGCCCGGCGC	BAG3_TSS	TSS	sgOpti-CS	WTC11
ROCK1-g_11-NT	CGGGGCGCGGACGCTCGGAA	ROCK1_TSS	TSS	sgOpti-CS	WTC11
GSK3B-g-48-NT	GGGTGGCTCGGAGATGCGAC	GSK3B_TSS	TSS	sgOpti-CS	WTC11
e-HDAC6-1	CGGAGAGATAAGCAGTCCGG	HDAC6-enhancer	Enh	sgOpti-CS	WTC11
e-HDAC6-2	TATAGCCCGGTAGGAAATGG	HDAC6-enhancer	Enh	sgOpti-CS	WTC11
HDAC6-TSS-1	AGTCCCCTGAGGAGCGGGGC	HDAC6_TSS	TSS	sgOpti-CS	WTC11
HDAC6-TSS-2	TGGAGTCGAAACCGGGGTC	HDAC6_TSS	TSS	sgOpti-CS	WTC11
NC-2	ACTCGTCACATGGGGTTGCGA	negative_control	negative_control	sgOpti-CS	WTC11
NC-4	GAGAGGCCCCTGTCGCGT	negative_control	negative_control	sgOpti-CS	WTC11
safe_3	GTAGAAGTGTATAATCGAC	safe_targeting	safe_targeting	sgOpti-CS	WTC11
safe_4	ATCAATGTCAAAAGTGCTA	safe_targeting	safe_targeting	sgOpti-CS	WTC11
safe_5	CACTCTGGCAAGGGCGTAT	safe_targeting	safe_targeting	sgOpti-CS	WTC11
safe_7	CCATTCAAAAGCAGCTATA	safe_targeting	safe_targeting	sgOpti-CS	WTC11
safe_8	GTTTCTAAAATGTCTCAGT	safe_targeting	safe_targeting	sgOpti-CS	WTC11
safe_9	TGTGGGCAAGAGACAGTCC	safe_targeting	safe_targeting	sgOpti-CS	WTC11
safe_10	GGAAGAGAGTTGAAGGATT	safe_targeting	safe_targeting	sgOpti-CS	WTC11
safe_11	TTCACATAGCAGTACTTGT	safe_targeting	safe_targeting	sgOpti-CS	WTC11
safe_12	CCAACTTATTCAATACGTA	safe_targeting	safe_targeting	sgOpti-CS	WTC11
safe_13	CATGTAGAATGGAAAGGCT	safe_targeting	safe_targeting	sgOpti-CS	WTC11
safe_14	CAGCGATAAGTTACAGATC	safe_targeting	safe_targeting	sgOpti-CS	WTC11
safe_15	TTCATATCAGAATTGTGAT	safe_targeting	safe_targeting	sgOpti-CS	WTC11
safe_16	GAGTTAATCATAGAATCTT	safe_targeting	safe_targeting	sgOpti-CS	WTC11
safe_18	CTAAAGTATCAAAGGGAAT	safe_targeting	safe_targeting	sgOpti-CS	WTC11
safe_20	CATAAGATGATGTAGCAAA	safe_targeting	safe_targeting	sgOpti-CS	WTC11
safe_21	TGTGCTTTGAAGAATAATG	safe_targeting	safe_targeting	sgOpti-CS	WTC11
safe_23	GACAGACCCGGGTGGCCAT	safe_targeting	safe_targeting	sgOpti-CS	WTC11
safe_24	TACCAGAACAATAGCTGAT	safe_targeting	safe_targeting	sgOpti-CS	WTC11
safe_25	TATGGAAAATGAATGAGCT	safe_targeting	safe_targeting	sgOpti-CS	WTC11
safe_27	CTAATGGAAGTGAGGCTTG	safe_targeting	safe_targeting	sgOpti-CS	WTC11
safe_28	TGTCTATCTAGCATAAGAA	safe_targeting	safe_targeting	sgOpti-CS	WTC11
safe_29	CTCTTCAATGTACAATTAC	safe_targeting	safe_targeting	sgOpti-CS	WTC11
safe_30	GCTGCACTGGAATCGACCG	safe_targeting	safe_targeting	sgOpti-CS	WTC11
safe_31	ATAAAAAAGACACTGTTAG	safe_targeting	safe_targeting	sgOpti-CS	WTC11
safe_32	AGAAAGTGATCATTTGTCT	safe_targeting	safe_targeting	sgOpti-CS	WTC11
safe_33	AAGATTTATACAGTGCTCT	safe_targeting	safe_targeting	sgOpti-CS	WTC11
safe_34	TATCTTTGTGCAGAAAGGG	safe_targeting	safe_targeting	sgOpti-CS	WTC11
safe_35	TTTGTACTATACTAAAGTT	safe_targeting	safe_targeting	sgOpti-CS	WTC11
safe_36	GATTCAAAACCATGTCTCA	safe_targeting	safe_targeting	sgOpti-CS	WTC11
safe_37	GTAGAATTTACTCCCAAAA	safe_targeting	safe_targeting	sgOpti-CS	WTC11
safe_38	GACCCACTCCACTCAGAAA	safe_targeting	safe_targeting	sgOpti-CS	WTC11
safe_39	CAGTGTGTAGGTCCTCTTA	safe_targeting	safe_targeting	sgOpti-CS	WTC11
safe_40	GATTAGATCAATTATTCTA	safe_targeting	safe_targeting	sgOpti-CS	WTC11
safe_42	ATGGAGAGCCTGGAGCATA	safe_targeting	safe_targeting	sgOpti-CS	WTC11
safe_43	AGATAATAAAAGTAGGACA	safe_targeting	safe_targeting	sgOpti-CS	WTC11
safe_44	AGTTAGAAAATAATTCTCT	safe_targeting	safe_targeting	sgOpti-CS	WTC11
safe_45	AGAACCTTGATCTTCTTTA	safe_targeting	safe_targeting	sgOpti-CS	WTC11
safe_46	TATAGCAAAGGCTAGGAAA	safe_targeting	safe_targeting	sgOpti-CS	WTC11
safe_47	GTTCCTAAAGCTTGCCACC	safe_targeting	safe_targeting	sgOpti-CS	WTC11
nontarget_1	GTGGTATTGGGGATCCGCC	negative_control	negative_control	sgOpti-CS	WTC11
nontarget_2	TTGGACGTCGAGTCTGATA	negative_control	negative_control	sgOpti-CS	WTC11
nontarget_3	ACTTGGATCGCTTAATCCG	negative_control	negative_control	sgOpti-CS	WTC11
nontarget_5	ACAGCCTTCGGGCCGTCAC	negative_control	negative_control	sgOpti-CS	WTC11
nontarget_6	ACTCGACGGTTCCACACGC	negative_control	negative_control	sgOpti-CS	WTC11
nontarget_7	AAGCGAGGGAGTGTAGTAC	negative_control	negative_control	sgOpti-CS	WTC11
nontarget_8	TAGTGTACGCATAGGCCAG	negative_control	negative_control	sgOpti-CS	WTC11
nontarget_9	GAAATTCTAGCAACCTAAG	negative_control	negative_control	sgOpti-CS	WTC11
nontarget_10	ATGGGCATCGCATAAATCA	negative_control	negative_control	sgOpti-CS	WTC11
nontarget_11	TTGCGTTAGTACTCGCCGC	negative_control	negative_control	sgOpti-CS	WTC11
nontarget_12	GGTTTATGGACCTTCAGGG	negative_control	negative_control	sgOpti-CS	WTC11
nontarget_13	ATGGGCGCTAAGTAACAGT	negative_control	negative_control	sgOpti-CS	WTC11
nontarget_14	GTTCGCGTACGTTATCCAA	negative_control	negative_control	sgOpti-CS	WTC11
nontarget_15	TGGTTCGGTTTGCGTGGCC	negative_control	negative_control	sgOpti-CS	WTC11
nontarget_16	GAAGCGGGGCATCATGCAG	negative_control	negative_control	sgOpti-CS	WTC11
nontarget_17	CCACACCTATCTCCTCACC	negative_control	negative_control	sgOpti-CS	WTC11
nontarget_18	TGGAACCGAAGCTGGACGT	negative_control	negative_control	sgOpti-CS	WTC11
nontarget_19	CGAATCAATGTGGCACTCA	negative_control	negative_control	sgOpti-CS	WTC11
nontarget_20	TATACGACTAATTTACAGT	negative_control	negative_control	sgOpti-CS	WTC11
nontarget_21	GCGCCGCCGGTCCAAGGCC	negative_control	negative_control	sgOpti-CS	WTC11
nontarget_22	CGGAGTAGTGTACATCTCC	negative_control	negative_control	sgOpti-CS	WTC11
nontarget_23	CCAATCAAGACCAGTGGTA	negative_control	negative_control	sgOpti-CS	WTC11
nontarget_24	GCGCATGCAGGCGTCGCAG	negative_control	negative_control	sgOpti-CS	WTC11
nontarget_25	TGCGCAGGTGTAGTCAATA	negative_control	negative_control	sgOpti-CS	WTC11
nontarget_26	AGGCGTTGTCGTCGCGCTG	negative_control	negative_control	sgOpti-CS	WTC11
nontarget_27	CAGTCCTTACCCTACCCGC	negative_control	negative_control	sgOpti-CS	WTC11
nontarget_28	TGCACGAGTTCTCGCTTAC	negative_control	negative_control	sgOpti-CS	WTC11
nontarget_29	AAGAGCGTGAAGCTTGGTT	negative_control	negative_control	sgOpti-CS	WTC11
nontarget_30	CAGCTTTACCGCTGGCCAC	negative_control	negative_control	sgOpti-CS	WTC11
nontarget_31	CTACAAGAAGCAGCGTCAG	negative_control	negative_control	sgOpti-CS	WTC11
nontarget_36	CCTCCACTACCGTCGAGGG	negative_control	negative_control	sgOpti-CS	WTC11
nontarget_37	CAGTTCAACGAGAACCTCG	negative_control	negative_control	sgOpti-CS	WTC11
nontarget_38	ATCGTGGAAGATGCCGCAC	negative_control	negative_control	sgOpti-CS	WTC11
nontarget_39	AGGACGAATGAATAGCCTA	negative_control	negative_control	sgOpti-CS	WTC11
nontarget_41	ACGGCTGCCATGTACATAC	negative_control	negative_control	sgOpti-CS	WTC11
nontarget_42	CGGATAGATCCTAGTCGGC	negative_control	negative_control	sgOpti-CS	WTC11
nontarget_43	CGCGCCGGTTTCATCGCGC	negative_control	negative_control	sgOpti-CS	WTC11
nontarget_44	CCGGCGTCTATCATTTCGC	negative_control	negative_control	sgOpti-CS	WTC11
nontarget_45	TCGGTTGCTGGTTTGGTGC	negative_control	negative_control	sgOpti-CS	WTC11
nontarget_46	GAGACGCGCTTTGGCGGTC	negative_control	negative_control	sgOpti-CS	WTC11
nontarget_47	TCTGCGTGAGCAGGAACGG	negative_control	negative_control	sgOpti-CS	WTC11
nontarget_48	CGGTTCCTGAGCGCCACCA	negative_control	negative_control	sgOpti-CS	WTC11
NC-1	ATCGCGAGGACCCGTTCCGCC	negative_control	negative_control	pBA904	K562
NC-2	ACTCGTCACATGGGGTTGCGA	negative_control	negative_control	pBA904	K562
NC-3	ACGGAGGAAGTACACAGCT	negative_control	negative_control	pBA904	K562
NC-4	GAGAGGCCCCTGTCGCGT	negative_control	negative_control	pBA904	K562
e-GATA1-1	GGCAGATAAGGGAATCAGT	GATA1-enhancer	Enh	pBA904	K562
e-GATA1-2	CGCTCAGGAAGAGAAGCCA	GATA1-enhancer	Enh	pBA904	K562
e-HDAC6-1	CGGAGAGATAAGCAGTCCGG	HDAC6-enhancer	Enh	pBA904	K562
e-HDAC6-2	TATAGCCCGGTAGGAAATGG	HDAC6-enhancer	Enh	pBA904	K562
GATA1-TSS-1	GGTAGGGGCAGCAGGCCCA	GATA1_TSS	TSS	pBA904	K562
GATA1-TSS-2	GTTCGGCCGCCTTGGGGATG	GATA1_TSS	TSS	pBA904	K562
HDAC6-TSS-1	AGTCCCCTGAGGAGCGGGGC	HDAC6_TSS	TSS	pBA904	K562
HDAC6-TSS-2	TGGAGTCGAAACCGGGGTC	HDAC6_TSS	TSS	pBA904	K562
MYC-e2-1	GAATCGACCTTCCTTGAGG	MYC-enhancer2	Enh	pBA904	K562
MYC-e2-2	CCTGGAAAGACAACAGCTTG	MYC-enhancer2	Enh	pBA904	K562
MYC-TSS-1	CTGTAGTAATTCCAGCGAG	MYC_TSS	TSS	pBA904	K562
MYC-TSS-2	CGCTGCGGGCGTCCTGGGAA	MYC_TSS	TSS	pBA904	K562
safe_1	GTCTCCCGAGTCATTGTTG	safe_targeting	safe_targeting	pBA904	K562
safe_2	GACTAGCTCTATTGGAGAT	safe_targeting	safe_targeting	pBA904	K562
safe_3	GTAGAAGTGTATAATCGAC	safe_targeting	safe_targeting	pBA904	K562
safe_4	ATCAATGTCAAAAGTGCTA	safe_targeting	safe_targeting	pBA904	K562
safe_5	CACTCTGGCAAGGGCGTAT	safe_targeting	safe_targeting	pBA904	K562
safe_6	CTCACTCAGCATGCTGCAC	safe_targeting	safe_targeting	pBA904	K562
safe_7	CCATTCAAAAGCAGCTATA	safe_targeting	safe_targeting	pBA904	K562
safe_8	GTTTCTAAAATGTCTCAGT	safe_targeting	safe_targeting	pBA904	K562
safe_9	TGTGGGCAAGAGACAGTCC	safe_targeting	safe_targeting	pBA904	K562
safe_10	GGAAGAGAGTTGAAGGATT	safe_targeting	safe_targeting	pBA904	K562
safe_11	TTCACATAGCAGTACTTGT	safe_targeting	safe_targeting	pBA904	K562
safe_12	CCAACTTATTCAATACGTA	safe_targeting	safe_targeting	pBA904	K562
safe_13	CATGTAGAATGGAAAGGCT	safe_targeting	safe_targeting	pBA904	K562
safe_14	CAGCGATAAGTTACAGATC	safe_targeting	safe_targeting	pBA904	K562
safe_15	TTCATATCAGAATTGTGAT	safe_targeting	safe_targeting	pBA904	K562
safe_16	GAGTTAATCATAGAATCTT	safe_targeting	safe_targeting	pBA904	K562
safe_17	GCTTTCACATTTGGAATAC	safe_targeting	safe_targeting	pBA904	K562
safe_18	CTAAAGTATCAAAGGGAAT	safe_targeting	safe_targeting	pBA904	K562
safe_19	AGATTGTGGACTGTATCAT	safe_targeting	safe_targeting	pBA904	K562
safe_20	CATAAGATGATGTAGCAAA	safe_targeting	safe_targeting	pBA904	K562
safe_21	TGTGCTTTGAAGAATAATG	safe_targeting	safe_targeting	pBA904	K562
safe_22	AAATGTACTACTAGAGCTA	safe_targeting	safe_targeting	pBA904	K562
safe_23	GACAGACCCGGGTGGCCAT	safe_targeting	safe_targeting	pBA904	K562
safe_24	TACCAGAACAATAGCTGAT	safe_targeting	safe_targeting	pBA904	K562
safe_25	TATGGAAAATGAATGAGCT	safe_targeting	safe_targeting	pBA904	K562
safe_26	AAACACTGACCAGATGACT	safe_targeting	safe_targeting	pBA904	K562
safe_27	CTAATGGAAGTGAGGCTTG	safe_targeting	safe_targeting	pBA904	K562
safe_28	TGTCTATCTAGCATAAGAA	safe_targeting	safe_targeting	pBA904	K562
safe_29	CTCTTCAATGTACAATTAC	safe_targeting	safe_targeting	pBA904	K562
safe_30	GCTGCACTGGAATCGACCG	safe_targeting	safe_targeting	pBA904	K562
safe_32	AGAAAGTGATCATTTGTCT	safe_targeting	safe_targeting	pBA904	K562
safe_33	AAGATTTATACAGTGCTCT	safe_targeting	safe_targeting	pBA904	K562
safe_34	TATCTTTGTGCAGAAAGGG	safe_targeting	safe_targeting	pBA904	K562
safe_35	TTTGTACTATACTAAAGTT	safe_targeting	safe_targeting	pBA904	K562
safe_36	GATTCAAAACCATGTCTCA	safe_targeting	safe_targeting	pBA904	K562
safe_37	GTAGAATTTACTCCCAAAA	safe_targeting	safe_targeting	pBA904	K562
safe_38	GACCCACTCCACTCAGAAA	safe_targeting	safe_targeting	pBA904	K562
safe_39	CAGTGTGTAGGTCCTCTTA	safe_targeting	safe_targeting	pBA904	K562
safe_40	GATTAGATCAATTATTCTA	safe_targeting	safe_targeting	pBA904	K562
safe_41	AATGCTTTCCAAAGTCCCG	safe_targeting	safe_targeting	pBA904	K562
safe_42	ATGGAGAGCCTGGAGCATA	safe_targeting	safe_targeting	pBA904	K562
safe_43	AGATAATAAAAGTAGGACA	safe_targeting	safe_targeting	pBA904	K562
safe_44	AGTTAGAAAATAATTCTCT	safe_targeting	safe_targeting	pBA904	K562
safe_45	AGAACCTTGATCTTCTTTA	safe_targeting	safe_targeting	pBA904	K562
safe_46	TATAGCAAAGGCTAGGAAA	safe_targeting	safe_targeting	pBA904	K562
safe_47	GTTCCTAAAGCTTGCCACC	safe_targeting	safe_targeting	pBA904	K562
nontarget_1	GTGGTATTGGGGATCCGCC	negative_control	negative_control	pBA904	K562
nontarget_2	TTGGACGTCGAGTCTGATA	negative_control	negative_control	pBA904	K562
nontarget_3	ACTTGGATCGCTTAATCCG	negative_control	negative_control	pBA904	K562
nontarget_4	CGCATTTCAGGCACTCCCG	negative_control	negative_control	pBA904	K562
nontarget_5	ACAGCCTTCGGGCCGTCAC	negative_control	negative_control	pBA904	K562
nontarget_6	ACTCGACGGTTCCACACGC	negative_control	negative_control	pBA904	K562
nontarget_7	AAGCGAGGGAGTGTAGTAC	negative_control	negative_control	pBA904	K562
nontarget_8	TAGTGTACGCATAGGCCAG	negative_control	negative_control	pBA904	K562
nontarget_9	GAAATTCTAGCAACCTAAG	negative_control	negative_control	pBA904	K562
nontarget_10	ATGGGCATCGCATAAATCA	negative_control	negative_control	pBA904	K562
nontarget_11	TTGCGTTAGTACTCGCCGC	negative_control	negative_control	pBA904	K562
nontarget_12	GGTTTATGGACCTTCAGGG	negative_control	negative_control	pBA904	K562
nontarget_13	ATGGGCGCTAAGTAACAGT	negative_control	negative_control	pBA904	K562
nontarget_14	GTTCGCGTACGTTATCCAA	negative_control	negative_control	pBA904	K562
nontarget_15	TGGTTCGGTTTGCGTGGCC	negative_control	negative_control	pBA904	K562
nontarget_16	GAAGCGGGGCATCATGCAG	negative_control	negative_control	pBA904	K562
nontarget_17	CCACACCTATCTCCTCACC	negative_control	negative_control	pBA904	K562
nontarget_18	TGGAACCGAAGCTGGACGT	negative_control	negative_control	pBA904	K562
nontarget_19	CGAATCAATGTGGCACTCA	negative_control	negative_control	pBA904	K562
nontarget_20	TATACGACTAATTTACAGT	negative_control	negative_control	pBA904	K562
nontarget_21	GCGCCGCCGGTCCAAGGCC	negative_control	negative_control	pBA904	K562
nontarget_22	CGGAGTAGTGTACATCTCC	negative_control	negative_control	pBA904	K562
nontarget_23	CCAATCAAGACCAGTGGTA	negative_control	negative_control	pBA904	K562
nontarget_24	GCGCATGCAGGCGTCGCAG	negative_control	negative_control	pBA904	K562
nontarget_25	TGCGCAGGTGTAGTCAATA	negative_control	negative_control	pBA904	K562
nontarget_26	AGGCGTTGTCGTCGCGCTG	negative_control	negative_control	pBA904	K562
nontarget_27	CAGTCCTTACCCTACCCGC	negative_control	negative_control	pBA904	K562
nontarget_28	TGCACGAGTTCTCGCTTAC	negative_control	negative_control	pBA904	K562
nontarget_29	AAGAGCGTGAAGCTTGGTT	negative_control	negative_control	pBA904	K562
nontarget_30	CAGCTTTACCGCTGGCCAC	negative_control	negative_control	pBA904	K562
nontarget_31	CTACAAGAAGCAGCGTCAG	negative_control	negative_control	pBA904	K562
nontarget_32	ACGGGATCTGATGGTTCAG	negative_control	negative_control	pBA904	K562
nontarget_33	TTCTTTGTTCTTGACCTCG	negative_control	negative_control	pBA904	K562
nontarget_34	GGTGCCTCCAGAGTGTGCG	negative_control	negative_control	pBA904	K562
nontarget_35	AGCAGCAGCGGCCGGCGGA	negative_control	negative_control	pBA904	K562
nontarget_36	CCTCCACTACCGTCGAGGG	negative_control	negative_control	pBA904	K562
nontarget_37	CAGTTCAACGAGAACCTCG	negative_control	negative_control	pBA904	K562
NC2	ACTCGTCACATGGGGTTGCGA	negative_control	negative_control	CROP-HyPR	K562
NC3	ACGGAGGAAGTACACAGCT	negative_control	negative_control	CROP-HyPR	K562
NC4	GAGAGGCCCCTGTCGCGT	negative_control	negative_control	CROP-HyPR	K562
NC5	ATTGGTTAGGAGAGTGTGTAT	negative_control	negative_control	CROP-HyPR	K562
eGATA1-1	GGCAGATAAGGGAATCAGT	GATA1-enhancer	Enh	CROP-HyPR	K562
eGATA1-2	CGCTCAGGAAGAGAAGCCA	GATA1-enhancer	Enh	CROP-HyPR	K562
eHDAC6-1	CGGAGAGATAAGCAGTCCGG	HDAC6-enhancer	Enh	CROP-HyPR	K562
eHDAC6-2	TATAGCCCGGTAGGAAATGG	HDAC6-enhancer	Enh	CROP-HyPR	K562
GATA1-TSS1	GGTAGGGGCAGCAGGCCCA	GATA1_TSS	TSS	CROP-HyPR	K562
GATA1-TSS2	GTTCGGCCGCCTTGGGGATG	GATA1_TSS	TSS	CROP-HyPR	K562
