## Supplementary_Table2 for "A systematic survey of distal element-gene regulatory interactions with Direct-Capture Targeted Perturb-seq"

gene	outer_primer	inner_primer	cell_type
AF196972.9	ATGTGCTCCTGGGCTTTGCG	ACACTTGGCAATAGACATTGGGT	K562
CACNA1F	TTTGACACGTTCCCCCAGGC	AAGGACAAGGGCGGGGAGAA	K562
CCDC120	CCTCCTGGGTTCTCCTGCCT	CCTACCCCCTTTTCCTGGCG	K562
CCDC22	ACCATCATGCGGGAGGTTCG	GTGGCCAAGCACATGCCCTA	K562
EBP	CTTCCTGACAGAGCACCGCG	GGTGGACCAGGCTCGAACAC	K562
ERAS	GAAGACCCGGCACCAGAAGG	TGTTTTCACTTGGTGAGGGGCT	K562
FOXP3	GAGGTCCCAACACGTGCTCG	CCCTGAGCCCTGATCCATGC	K562
FTSJ1	GGGATCTGCAACAACCCTGAAGA	CCCACCAATACAAACCAGTTACAGC	K562
GATA1	CCACTGACCATGCGGAAGGA	GGTGCTGTCAGGGCCTGTTA	K562
GLOD5	GAACCCAAAGCCGCTCACCC	ACTTCCGAGACCCCGACAGA	K562
GPKOW	GGGTGACCGTGTGATGGTGG	ATCCCCCAGGCTGGTACCAG	K562
GRIPAP1	AGGGAGTGGGGATCCTGAGG	TGGAGCCTGGCTACTCTGCA	K562
HDAC6	AGGCCCACGATAGACCAGCT	GCACCACTACTCCAGCCCAG	K562
KCND1	TGGAAATGGACCCCGCAACC	GCTCCGGCCTGGGATGTTTC	K562
OTUD5	TGGGTTGCTGTCTTCTGGCC	GCCACCCGGGATTTGAGTGT	K562
PAGE1	AGAGTGTGCAGTCGCGTTCC	CCCAGGGGCTGAAGTTGTGA	K562
PAGE4	AGGAGGCTCCCGATGTGGTT	CTCGGAGTGAGCGTGGAGATG	K562
PCSK1N	GAGGCAGGCGACGAGACAC	GAAACGCCTAGAGACCCCGG	K562
PIM2	CTGCCTCAGCCCAGGATTCT	GTTTGTTCTCCTGGGGCGCT	K562
PLP2	TCCCAGCAGACCAACTCCCA	CTGACTGAACCATGCCCCCA	K562
PORCN	AGGGCTACGGCATGGCATAC	CCCCACCACAAGGCAGGAAG	K562
PPP1R3F	CCACACCCACTGATGCCGAA	TCCAGGAGTCAGTGGGTCCA	K562
PQBP1	GGGGCTCAGTGATCAGGGGA	CATTGGGACCAGGTGGGCTG	K562
PRAF2	CAGACCCCACCCTACCTTCCA	TCCAGGTGATCCCGACCCTC	K562
PRICKLE3	CCTCCTTGCCCCAGCTGTTT	ACCACCCACACCGAGGAGAT	K562
RBM3	GGAGCTGCACCGAAGCATCT	AGTTTGGCCAGACTGACTTCA	K562
SLC35A2	CAGAAGGTGTGGTAGGGGCC	TAACTGTATCGGGGCGGGGT	K562
SLC38A5	CTCCCTAGGGTCCCTCCTGC	TGGGAGGAGGAGGAGGAGGA	K562
SPACA5	AGAGTGGCTTTGACACCGCC	TGGAGGCTACACTGTTCTGGC	K562
SSX1	ACGGTGAAACTTGAGCGTCA	ACACGCACACACACACACCA	K562
SSX3	GACTTTCGGCAGGCTCCAGG	TGCAGGTTCGGTTCCAGACC	K562
SSX5	GCGTTTTCACTGATGAGCAAGACA	GCGCACACACACACACACAC	K562
SSX6P	CGCCGGGAAAAGCAAGTAGC	GGGGGAAACATGCCTGGACC	K562
SSX9P	GACAGACTGCTCCCGGTGC	TCAAGGCTACCCTCCCACCT	K562
SUV39H1	GGATGACGAGGCGAGAGGGA	GCCCAGAGTGCCCCTACATG	K562
SYP	TGGAAAGGTTTGCCGGCCTT	GGCATGCATCTGTGGACCCA	K562
TBC1D25	CACGGTCTAGCCACACCAGC	GTCTCCCGTCACCCCCAGTAT	K562
TFE3	CCCCAGCAAGGCAGAAGCTT	TTTGGATTGCTGGGGCCAGG	K562
TIMM17B	CCTCATTGAGGGCGTTGGCA	CCACTGAGGAAGCCACTGCC	K562
USP27X	AGCTTCATCCGGCACCACAA	GGACCTACTTGACCATGGCCC	K562
WAS	CACTCCTCCGACGAAGGGGA	CCCCACCAACCCCTCCAATG	K562
WDR13	GCTCTACAGAGGGGTGGGGA	TCTTTGATGTGGAGCGGGCG	K562
WDR45	GGTTGGGGGTACTGCATGGG	GCGTAGATGGGACCTTCCACA	K562
ZNF182	CCCAAAAGCTACGGGAGAAAAAGC	CGAGGCGCGGAACCATAGAT	K562
ZNF630	AGCACAGTGACCTGCCCCTA	CTCCGGCCGAAGTGAACCTG	K562
ZNF81	GACGTGTGCACCTTTCCAACC	TGTTTGGCTCCTTCCATCCAGC	K562
ATP6V1C1	TCCTCCCCCGACAATCCTGT	TGTGCACAAAAGCCCTGTTCA	K562
AZIN1	GCCCCAATCCATTGCCATCAA	GGTGCAACTTTGAGTCCTTGGC	K562
CCNE2	TCAACTCTGTCTGGCCGATGG	GGAAAGATGGACTGCTGAGCC	K562
COPB1	GGCAGCCAACCTTTATGCTCG	TGCTGCTGTTACCGGCCATA	K562
CTR9	AGAGGCTCAGAACATGGGTCAG	AAGGTTTGACTGAAACTGTGGCA	K562
EBAG9	CAGCTCCACAACCCAAGCAAC	TCAGTACCTCTCAAGCTAGTGT	K562
EIF3F	CAGCTAAGGCACCCCTAGTCT	ACCTGGCCAACCTCACACAG	K562
EMC2	TGGAAACATTGCAGATCACCCA	GGGGAGATGGGGGAAATCCAT	K562
GTF2H1	TCCAAGTTACGAAGCTCTGTCCA	ACATCTGCTCCACGCCAACT	K562
HBD	GGGCAGAGTCGACTGTTGCT	GGCAAGAAGGTGCTAGGTGC	K562
HTATIP2	ATCCATGACCTGGGGAAAGCG	CCTGATGCCACTGGTTCCGA	K562
ILK	TGTGGGAACTGGTGACACGG	TGGTTGGGGGAATGCACCTC	K562
INTS8	TTGCTGAATTGCCACACACAG	ATTGCAATCAAAGCCATCGGC	K562
MRPL17	CTAACGAACGAGCCATGCGC	ATCGGAGTTTGGATCGGGCC	K562
MTDH	AGATGTTTCACCATTTTCAGGCACT	ATGTGGCGCCAAGAACGAAC	K562
NAP1L4	ACCAGGGCTGAAGATGCGAG	GGTTTGGTGTGACCGCTTGG	K562
NSMCE2	TGAGTCCAGGCAAAAGCGGA	CCAGCAGCCTACCTCCTACC	K562
NUDCD1	TGTGAGTGCCTTCGTCGAGT	TGGCCTCTTTGTACTGGAAAAGT	K562
ACP5	GCCCGATCTCCACTGTTGGG	GCTGAGTTCCGGGGTGCAAT	K562
ASCL2	ACTGAGCGCCCTCGACCTAT	GTGGAAACGGGCTTGGAGCT	K562
CA1	CAGCACAACAACCGCCCAAC	AGCAAGACAGCATGCCTTCAA	K562
CCNB1	AGCAGAGGAAGCATGAGAGCAC	TCTTCCAGTTATGCAGCACCTGG	K562
CCNB2	TGGCTTCAGCGATTGGGCAT	AGACCTTGCCTCCCCACTGAT	K562
CD320	GCTCAGTGCAAGCCTGGTCA	CCACGTGGAACCTCGAACCC	K562
CDC20	TGTCTGAGTGCCGTGGATGC	TCACACATCCCGGGTCCTGA	K562
CDKN3	GGGACTCCTGACATAGCCAGC	AGCCATAGACAGCCTGCGAG	K562
DDIT3	GGAAATCGAGCGCCTGACCA	TCCCACATACGCAGGGGGAA	K562
HRAS	ATGCGGGACCAGTACATGCG	ACTGTGGAATCTCGGCAGGC	K562
NQO2	GGCACGGCCGAGATGTACAC	CCACTGGCACTTCGGGCAAT	K562
PNRC1	CAGGGAGCTGATGGCAGTACAC	ATTTTGCCCTGCCCACATTGC	K562
PPP1R15A	TGGCAATCCCCCATACCCCT	GGTGAGCGAGAGGCAACCAG	K562
SAT1	AATGAGGTGTCGCTGCAGCA	GAGGAGTGAGGAGTGCTGCTG	K562
STX3	GCAGGGCTGAGTCAGTTGGG	CTGCTGGTCTCTGGCAGTCT	K562
WDR77	AGGAATTGGCCGTGTCTGGG	CCCCCTGGCTCCCTAGTGAT	K562
ANAPC11	GCATGTCCGGTGTCCCTTGG	CCAGCCTGGTCATGCCTGTC	K562
ATF2	TCTAAGGAGTTATCTCAAAGGCACA	ACGGTTAACAAGCTTACCAAGGT	K562
BUB1B	TTGGGGAGCTTGCAGCAGAA	ACAGATTGCTGCCTCAGAGCA	K562
CFL1	CCCTTCACCCCAGTTGCCAA	ATCCCCATTCCCCACCTGGT	K562
EYA3	AAAATCTAGTTCTGCCTCAGCCCC	GGAGCCCTCCCATTAAGGACG	K562
FKBP2	GGGGAATGGGCTTGGGAGTG	GCTGGTGATCCCATCCGAGC	K562
GPBP1	GGAAATGGGCTGGCAGGAAGA	CAGATGACGACGATGTGTGAAGGA	K562
HSP90B1	AGAGCTATGAGAGTGCATGATTCCA	ACCCTTGTTGGTGATGGAGAGTT	K562
HSPA5	AGTTGCTGCTCCTTGTAGACCAA	CTCCTGCTCCTCGTGGGGTC	K562
KNOP1	ACAGCCTTCTCGGTCCAGGA	GCGGAAGAGCCCCAGAGAAC	K562
MKRN1	AACACAAACTGGGTCTTGGATACACA	TTGCCTCATTCCACCCCTGAG	K562
MRPL17	TAACGAACGAGCCATGCGCA	AACCAGCTGCTGCAGGGTTT	K562
MRPS25	CGGCCCTCGAAAGTACTGCC	GGCTGGGGTGATGGTGTCTG	K562
NOSIP	CCGTGCACTTCACACCGCTA	GGGAAGGGACCACTCGGGAA	K562
NUP43	GCGTGGTGGCAGGCATCTAT	TGGCAGGGTTTTAGTGTGTGAGT	K562
ZNF317	AGTGACTTCCCCGGTATCCACT	TGTCACCACATGGGCTTCTGA	K562
MYC	CACACAACGTCTTGGAGCGC	AGCTACGGAACTCTTGTGCGT	K562
