## Supplementary_Table4 for "A systematic survey of distal element-gene regulatory interactions with Direct-Capture Targeted Perturb-seq"

gene	ensemble_id	tpm	type	outer_primer	inner_primer	cell_type
POLDIP2	ENSG00000004142	143.0947855	locus_gene	AGCACTGACCGACCATTGCC	ATTGTGCTGCATCTTGCCCCA	K562
RBM6	ENSG00000004534	30.73191745	locus_gene	TGGAGGAAAGGGACAGGCCT	AGCCTCAGGAAGAACCAGCAA	K562
POLR2J	ENSG00000005075	266.9966224	locus_gene	CAACGCCATCACCGACCTCA	TGACCCTCCGCTCCAGGTAC	K562
RHBDD2	ENSG00000005486	32.45064539	neg_control	AGCCCTGTGGAGTACGGTGT	TGCCGTGCTCGTGGTTTCAG	K562
TMEM98	ENSG00000006042	58.85004121	control	TGGCCTCTCTCGATCGGTCA	TGAGGCGTCTGGGTCTCTCC	K562
RPUSD1	ENSG00000007376	62.42871151	locus_gene	GTGCAGATCCTGTCGCCCTC	AGCACCAACCTGCTGCAGTC	K562
TSR3	ENSG00000007520	114.2360825	locus_gene	GCTGCCCTCGGACACTGATG	GCTGGCAGGACTGAGCTGTC	K562
UQCRC1	ENSG00000010256	99.81761401	locus_gene	GCAGCCTCCTGACCTATGGC	TTCTGGCTGCGCTTCTAGGC	K562
BRCA1	ENSG00000012048	39.09143856	locus_gene	TGGAGTGGAACATTGGGGAGG	TAGCCGGTCATGGTGGTGGA	K562
SLC25A39	ENSG00000013306	487.2244674	locus_gene	GGAGAGGGCAGGAGGAGACC	AGCTGCCCCCTTCGTGTTTC	K562
SEC63	ENSG00000025796	52.43009463	locus_gene	AGTTGGCATTCTCTCACATTCCACA	ACTGTATGTTTTCTGATACTGGTGGCT	K562
BCLAF1	ENSG00000029363	109.5194683	index_gene	ACTTTGTTTTGCCTAGAGAGGGG	TGTCACAGGTAAAATCAGTGTTGGGA	K562
GRN	ENSG00000030582	41.57330826	locus_gene	GGACCCAGCCTTGAGACAGC	CTCCCCGTTTCAGTGGACCC	K562
TMSB10	ENSG00000034510	480.1034922	index_gene	CGCCAGCTTCGATAAGGCCA	CCCCCAATCGGACTGCCAAA	K562
CAPG	ENSG00000042493	32.95259359	locus_gene	CTGGACAACGGGCTCTGTGG	CATGCAGTACGCCCCGAACA	K562
GOPC	ENSG00000047932	32.63751558	locus_gene	CAGCTTGTCTGTGGTGCTGTTT	TGGTTGGCCTCAAATCTATTGCA	K562
CYBA	ENSG00000051523	257.7032812	locus_gene	GCTGTTCGGGCCCTTTACCA	CGCAGATCGGAGGCACCATC	K562
ATG5	ENSG00000057663	58.66423279	locus_gene	TGAAGCTGAAACCTTTGGCCT	ACAGTAAACCCATCTTTCCTTAACGA	K562
GPBP1	ENSG00000062194	103.3150595	P2_control	GGAAATGGGCTGGCAGGAAGA	CAGATGACGACGATGTGTGAAGGA	K562
VMP1	ENSG00000062716	69.06658483	locus_gene	AGAGAATTCCCACCGCACAAA	TGCATTGCACACCCTCTGGG	K562
HAGH	ENSG00000063854	38.22318233	locus_gene	CCTCAAGTTTGCACGCCACG	TCAAGATGCCCCGGGACTGA	K562
SLC9A3R2	ENSG00000065054	41.86927454	locus_gene	AGTGGACTGGAGGGTGGTCC	CGGGGCCTGCTGACTGAAAG	K562
NTHL1	ENSG00000065057	57.21068001	locus_gene	CGCATGTGCACAGAATCGCC	CCTGCCTCAACCAAGCCCTC	K562
RHOA	ENSG00000067560	146.02233	locus_gene	CCCCTTTTCGGCCCCATGTA	GGAGCCACCAGTTCTCATGGG	K562
IP6K2	ENSG00000068745	31.91976418	locus_gene	GGCTGTATGGCGAGGACACC	GAGCTGATGTGCAGTGGCCT	K562
ERLEC1	ENSG00000068912	38.82997956	locus_gene	GGGCACATGGTAGAGGCTCAC	TGCTGTCTATCCCTTGTACTTGCC	K562
MRPS34	ENSG00000074071	293.0501491	locus_gene	GCACCCCCGTCTAGAATGCC	TCACCTTCCGCGACGTGTTC	K562
TRAF4	ENSG00000076604	47.97785929	locus_gene	TGGGGAACAGGTCTTGGGGT	AGAGCCATAAGGGGGTGGGA	K562
ICAM3	ENSG00000076662	53.38700803	index_gene	CGTCCAGCTCACGAGGCAAA	CCCTCACGTCTATGCAGCCG	K562
DNM2	ENSG00000079805	35.02488843	neg_control	TGGCAGGCCTGAGGTGTACA	GGGCTATGTGGGTGGTGGTG	K562
SEH1L	ENSG00000085415	40.73955931	locus_gene	CAGCGCCGTTTGACCTCTCC	AGTTGGGAGGAGGGGAATACCA	K562
MRPL28	ENSG00000086504	156.5783722	locus_gene	CGGTGGTGCAGAAGAGAGCC	TGGTTTCGTGTGCTGCCCAT	K562
HBQ1	ENSG00000086506	157.6828706	locus_gene	TTCCCCGCCACGAAGACCTA	AGGCGTCGCTGGACAAGTTC	K562
TRIP6	ENSG00000087077	91.42730178	locus_gene	GTGTGCGGTGGGGCCATAAT	CGCATCCAGGAGCTCTCAGC	K562
SRRT	ENSG00000087087	44.0018244	locus_gene	GACCCCAGGACTCCCCTACC	TTTTGAGCCGTCCCCCGTTC	K562
SF3B2	ENSG00000087365	173.9604851	locus_gene	AAGGTGTGGAAGTGGCGCTG	AGGTCCCCTCACACTAGCCC	K562
TMEM101	ENSG00000091947	37.85820149	locus_gene	TGGCAGATGCAGCTAGGCTC	GACCCTGTTCTGCTCTGGGC	K562
HECTD1	ENSG00000092148	39.6191345	locus_gene	ATGATGCCTGCACTATCAAGAGT	TGCAAGGCACACTTACAGCGA	K562
NUBP2	ENSG00000095906	82.9693022	locus_gene	CCCAGGATGTGTCGCACCAG	CACCCTGGGTCGCTGTCATC	K562
PSMD8	ENSG00000099341	194.1092854	locus_gene	GTAACATCCCCGCCGAGAGC	GGTCATCGAGTATGCCCGGC	K562
HNRNPM	ENSG00000099783	160.961593	locus_gene	GGGGTGTGGCGTGGTTAAGT	TGACTGGGGTTCCATTTGACTGT	K562
CDC34	ENSG00000099804	70.2292147	neg_control	ACTCACGTCACTCGGGGCTC	GGGCCGTTTCCTGACACTACC	K562
RASSF7	ENSG00000099849	34.15610131	control	CAAGACCATCCTGCCCGGAC	GGAACTTGCCAGGCCCCAAA	K562
COCH	ENSG00000100473	68.34007389	index_gene	AAAGTACAAGGGGATCCAGTGTGT	AGCCGCTGCCTTCTGGTTAC	K562
CDKN3	ENSG00000100526	101.8583214	index_gene	GGGACTCCTGACATAGCCAGC	AGCCATAGACAGCCTGCGAG	K562
CNIH1	ENSG00000100528	76.98335101	locus_gene	TGGGTTTCCTCATCTGTCATGTCG	TGCTTACTGTTCTAATCTGGTGGT	K562
CCNB1IP1	ENSG00000100814	107.4790263	neg_control	ACCTGTTCGAAATCGGGGCG	GGAGGTTGAGGCTGGGAGGA	K562
ARHGAP5	ENSG00000100852	32.45967038	locus_gene	ACCAAGGACATGCTTGTGGCTA	TCTTGGGGAACACATTTAGTATAGTGT	K562
RAE1	ENSG00000101146	28.36471809	control	GCGTAATGCAGCCGAAGAGC	GCGACTTGCCGTCTCTCCAT	K562
RNMT	ENSG00000101654	31.68007131	locus_gene	TTCACAAGTGGAGCACGTGCA	AGTTCTGTCTGGTTTGGGGAGAT	K562
PLP2	ENSG00000102007	115.7451123	control	TCCCAGCAGACCAACTCCCA	CTGACTGAACCATGCCCCCA	K562
PIM2	ENSG00000102096	89.15114855	control	CTGCCTCAGCCCAGGATTCT	GTTTGTTCTCCTGGGGCGCT	K562
GATA1	ENSG00000102145	162.3108276	control	CCACTGACCATGCGGAAGGA	GGTGCTGTCAGGGCCTGTTA	K562
NME3	ENSG00000103024	81.43399371	locus_gene	GATCGCTCTCTGGTTCCGCG	CCTTTGGACGGGCTGCTGAA	K562
NME4	ENSG00000103202	373.6973768	locus_gene	CCCACGCAGGACCAACTACC	ACCCCAGCCCAGAGGAGTTT	K562
HAGHL	ENSG00000103253	50.27949481	locus_gene	CGTCCTGGAGGCGCTATGC	GTCCCTCCTCGTGACCTCGG	K562
FAM173A	ENSG00000103254	188.16899	locus_gene	GCCGCAACGTGTCTGTGTTC	AGGGCCTGGACCGAGTATGG	K562
METRN	ENSG00000103260	43.81548509	locus_gene	ACGTGGAGCTGCAGGAGTCT	TGCCCCACGATTCCAGGAGT	K562
STUB1	ENSG00000103266	270.7831327	locus_gene	GGCATCACCTACGACCGCAA	TTTTGCTGGGCCGTGATCGT	K562
UBE2I	ENSG00000103275	257.1896536	locus_gene	GGGTGTGCGGTCTCGATTCG	GCTTCTCACCGTGCAGAGCT	K562
PIEZO1	ENSG00000103335	34.98268337	locus_gene	GGACATCTTCCTGGTGCGGG	GCTGTGATGCATCCTCCCGG	K562
KNOP1	ENSG00000103550	62.46640408	P2_control	ACAGCCTTCTCGGTCCAGGA	GCGGAAGAGCCCCAGAGAAC	K562
UBR5	ENSG00000104517	33.0285096	control	TGATGGGGCCAATGCACAAT	ACTCAGCCTGGGCACTTTCTG	K562
TSTA3	ENSG00000104522	144.4891451	locus_gene	GACAACTACGAGCAGGCCCG	ATTCCATCCGCTCTGCAGCC	K562
EEF1D	ENSG00000104529	859.8109753	locus_gene	AGGAGGAGGACAAGGAGGCG	GAGCACGTGCAGAGTGTCGA	K562
ECH1	ENSG00000104823	96.58640547	locus_gene	CCTGCTGTATTCCCGCGACC	AGGGAGGATGGGCGATGACA	K562
LYL1	ENSG00000104903	208.6238434	control	GCAAACCGCTTTGAGCCCAG	GAAAGGGCAGTGGACGTGCT	K562
RPS16	ENSG00000105193	3557.883909	index_gene	GCTTCTCGGCAAGGAGCGAT	GTAGCTGACCCTCGTCGCTG	K562
MRPL4	ENSG00000105364	209.0615549	locus_gene	ACCCCTCTACCCCTTCAGCC	ATTGGGAAGGGGCGACTCCA	K562
ICAM4	ENSG00000105371	66.87802701	locus_gene	GGGGGATGTTCTATGCCGGC	ACCTGTGGTCCCAGCTACCC	K562
DNASE2	ENSG00000105612	22.38779189	control	GCCTGTAGTCCCAGCCACTG	GCACGCGTCTGTGGTCCTAG	K562
TFR2	ENSG00000106327	75.8910629	locus_gene	TCTCTCCACGGAGCCCAGAC	AGTGGGAGAGATCGCTGGCA	K562
MOSPD3	ENSG00000106330	68.81653978	index_gene	ACGGGGATTGTGTCTGTGGC	GGGTCTTGAGGCAGCCACTG	K562
AP1S1	ENSG00000106367	101.0696974	locus_gene	ACCCCAGATGTCCTTCCCTCC	GTTGGGGGAAGGGCAAGCTT	K562
ZNHIT1	ENSG00000106400	255.1754903	locus_gene	GCCGAGGGCCCTAACTACCT	GAGGAGCCGCTCATTCACCC	K562
SMC3	ENSG00000108055	73.65923826	neg_control	TGTGATCACAGCAGAGATGGCC	ACAACTTTTTGTAAAATGTTCTGCTCC	K562
PPIF	ENSG00000108179	80.53892798	control	TGAAGGTTCCCCCGCTGAGA	GGCCTGTAAGCTCCTGTGCTC	K562
NUFIP2	ENSG00000108256	36.62363722	locus_gene	CACTCCCTTCTCCCCTCAGCA	TCTGTGTGAGCTATGATCCAAGT	K562
UBTF	ENSG00000108312	62.0939909	locus_gene	GACTAAGCCAGCACCGGACC	CTGCCTGGACCCGTTCATGG	K562
CBX1	ENSG00000108468	52.62864421	locus_gene	GGGGAAAACTCTTGGAGCCGT	GCTCTGTCTTGAGTCATGAGAACCA	K562
GALK1	ENSG00000108479	32.60698991	neg_control	AGCCACCGCTCACTCAGAGA	CATCCAGGAGCACTACGGCG	K562
VAT1	ENSG00000108828	57.42356338	locus_gene	AGTTAGGGGAGGCCCTACTGC	GAGGTGGAGGGACAGGCTCA	K562
EFTUD2	ENSG00000108883	32.98736631	locus_gene	CAGTGGGCTGCAACTCCTGT	CCCAGAGCCCCAGTGAGAGA	K562
WSB1	ENSG00000109046	56.41409274	index_gene	CCCCCTCTAAACACTGCTGCTG	TGGTGAGTTGCCAAAGAAGCA	K562
IFT20	ENSG00000109083	45.87981671	locus_gene	TGCAGCTAGAAAGGTATCGGGT	TGGCCCTGCAGTGTACGTTC	K562
TMEM97	ENSG00000109084	93.53171493	locus_gene	GAGCCCCCAGCCTGGTTTAAG	AGCCAGTGGTTTCAAGGGACAA	K562
GRPEL1	ENSG00000109519	78.87541168	neg_control	TGTCTTCAGTCAACAGCGGCT	AGCTTGGCTTGGCAAAGTTCC	K562
HTATIP2	ENSG00000109854	85.05194922	TAP_control	ATCCATGACCTGGGGAAAGCG	CCTGATGCCACTGGTTCCGA	K562
AIP	ENSG00000110711	46.8935344	locus_gene	CAGTGCAAGCTGGTGGTCGA	GAGGACAAAGCCCGGTTCCG	K562
ASF1A	ENSG00000111875	44.65958623	locus_gene	TCCCAGGGTCACAAGATTCCAC	GCATGTGACCACCTACCATCCC	K562
MAN1A1	ENSG00000111885	57.45647801	index_gene	TTCACATACTGAAAGATGAACCGTT	TGGCAGTTTACAGAACTCAATGACT	K562
SNX3	ENSG00000112335	538.7005685	index_gene	GTGGTGCACACTATAGCCTCACA	GGAGCACTACACCATTGGTTTCCA	K562
HBS1L	ENSG00000112339	31.45922472	locus_gene	TGGCCAAAGCACAATGTATTTGCA	AGCTGTTCCTTTGAAAGCCAAGA	K562
RAD50	ENSG00000113522	100.3044321	neg_control	ACTCATCATTCGCCTGGCCC	GCAGTGTTAGCTCCCTGGGAT	K562
PRKAR2A	ENSG00000114302	46.02660537	locus_gene	ACCATTTAGCCCACCTTGAGCAA	ACGTGATCAATTCTTGCTCTGTGGT	K562
TUSC2	ENSG00000114383	69.00712614	index_gene	GCCTACCACCCCCTCCCTTA	TGTGGGAAATGGCTTGGGGAG	K562
RTN4	ENSG00000115310	294.7181779	index_gene	GCCACCCCACAGTGCTTGAT	TGCTTCCAAAAATGTTGTTTGTTTGCA	K562
CEP104	ENSG00000116198	21.78603803	control	ACCTGGCCGCACTGTACATT	TGCACATCGGTCTCTGCCAC	K562
CTSD	ENSG00000117984	30.51107086	control	CCTCCCTTGGAAACCTGCCC	CCACCTTGTTGGAGCCTGCA	K562
MYB	ENSG00000118513	41.19187011	locus_gene	ACTTGTTTGGGAGACTCTGCAT	TGATGCAAGATGGCCAGCACT	K562
VAMP8	ENSG00000118640	188.5212297	locus_gene	GCTCTTTGCCACTGGTGCCT	GGTACCTTGGTCCCCCGGAA	K562
SPOP	ENSG00000121067	34.40057211	locus_gene	ACCACCATACAAGCATCAGAAGAGC	TGAGTGTTCTGATGTGGTGGC	K562
SLC35B1	ENSG00000121073	61.94083167	index_gene	TCCTGCTCTTTGGGCTGACC	GGGCACTGTGCTTGTGTTCCT	K562
NAA50	ENSG00000121579	66.29113782	neg_control	GGACAGATAGTTTTTACTGTGGGGCA	CCATGGTGTGGTGGTGGAAAAGA	K562
TMEM54	ENSG00000121900	43.05871391	neg_control	GGCATCGCCCTAGTGCTCTG	ATGGCCACTAGGACCCTGCA	K562
NFE2	ENSG00000123405	68.15426546	control	AGAGTACGCGCTGCAACAGG	CCCCAACCCTGAGTCCCAGA	K562
DTD1	ENSG00000125821	34.4998469	locus_gene	TAGAAGGTGTGCGCTCGTGC	GGGCCCGTGTTGAAGTGTCA	K562
MAX	ENSG00000125952	52.42345862	neg_control	TCCCAGCCCTCATCCCACTT	TCCGTTCCTGGCATTTGCTGA	K562
ROMO1	ENSG00000125995	149.6848796	neg_control	ACGTAGAGCTGAGCGACCCA	CCAAGCTGCTTCGACCGTGT	K562
KTN1	ENSG00000126777	131.3981451	locus_gene	AGCCAACTCTGTAGACACCTTCAG	TGGGAAGTAACTGCCTCTGACT	K562
PIN1	ENSG00000127445	216.5379551	locus_gene	CTTCCAGATTGGGGGCCCTG	GGCCACGCTCCTCTGTTCAG	K562
GFER	ENSG00000127554	44.6901119	locus_gene	CTACTACCCCGACCTGCCCA	TGGGCAAGCCTGACTTCGAC	K562
SYNGR3	ENSG00000127561	48.31921591	locus_gene	GATGGCCCCTGTGTGGTTCC	TCAGACAGACACCTCCCTCTGG	K562
TPST2	ENSG00000128294	46.82053823	neg_control	CAGCCTCGGTCTCCTAGGGT	CCCTCAGTGTGAAGCAGCTCT	K562
PRKRIP1	ENSG00000128563	36.97428426	locus_gene	AACCTGGCTCGTGCTGTGAC	GCCTTGCAGACACCATCCGT	K562
MRPS12	ENSG00000128626	317.0478383	locus_gene	TCAAGCTCACCGTTGTGCGT	GTGCCCCTCTGTCAACACCC	K562
PSMG2	ENSG00000128789	105.3661191	locus_gene	ACCACTTAGCGATGACCCCAC	GTCTTCCCCCTGCACTTTTCTGA	K562
PHF20L1	ENSG00000129292	50.37770784	control	AGACAATGTTTTATTTGCCACCAGG	ACCCCTTTTCCTAACACTCATCTT	K562
QRSL1	ENSG00000130348	30.0125734	locus_gene	TTTTAGGCTGGGTGCAGTGGC	GTGGCGGGCATCTGTAGTCC	K562
ACTN4	ENSG00000130402	45.75505962	locus_gene	CACCTAGCAACATATCTCTGCCGT	CTGGCTGCCTGGTGGTTGAT	K562
LRRC47	ENSG00000130764	28.93568084	control	TGTCGTAAAGTGATGCTATGTTGTCGT	TGCCACGTAACAGCGTCTGG	K562
PPAN	ENSG00000130810	56.58689458	locus_gene	GAGGCCAAGCAGAAACGGCT	GCTGGATTGAACGCCCCAGA	K562
EIF3G	ENSG00000130811	320.5519197	locus_gene	CAGAGGACACGCGTGAGACC	TGTCCGGCTTTGGCTACGAC	K562
DNMT1	ENSG00000130816	126.8365482	locus_gene	CCAAAGCCCGAGAGAGTGCC	TGTTTGTGGCCTTGGCTGACA	K562
MRPS25	ENSG00000131368	134.372938	P2_control	CGGCCCTCGAAAGTACTGCC	GGCTGGGGTGATGGTGTCTG	K562
RPL27	ENSG00000131469	2119.205627	index_gene	GGAATTGACCGCTACCCCCG	TTAAACGCAAGGCCCGACGG	K562
TRAF7	ENSG00000131653	33.45241825	locus_gene	GCCTGCTACATGCCCTGCTT	CAGCCTGGGCCTCTAACAGC	K562
NUP210	ENSG00000132182	31.32305369	neg_control	CAATGATGGAGGGCGGCCG	CGTGGACGCTGTGTGGAGAG	K562
RRP8	ENSG00000132275	36.76936411	control	ACCTTTCTGCGGGCTGTGAC	GCGCAGGTGACCTCTGGATC	K562
TIMM10B	ENSG00000132286	61.70432409	control	AGGAGATTGGTTCCTGCCCAGA	GCACTGCCTCCTTGGGAAGTT	K562
PTCD3	ENSG00000132300	35.22396888	locus_gene	CGATGCTGTCCTCGTGCGAT	AACACAGTTGGGGTTGGGTCA	K562
IMMT	ENSG00000132305	87.35544283	locus_gene	AGCATATGCCAGCGCCGTAG	CAGTGAACGCCAGGAGTGCT	K562
MRPL35	ENSG00000132313	95.50579674	locus_gene	TTGTGGCCTTTGGGTGAGGA	GGAAGAGGCGAAACTGGTACGT	K562
SDF2	ENSG00000132581	33.91136507	locus_gene	GCAGAAGCCCACCATGCAGA	CCAGACTTGCGTGGGTCAGT	K562
KHDC4	ENSG00000132680	42.60852664	neg_control	TCCTGTCTTCAGCTGGGTCAGA	AGGAGCTAGTCTGCTGAACCAG	K562
RBM38	ENSG00000132819	30.99390733	control	CAGCCTGAGACGGTTCCTGC	GGTCTCCCTCCGGACCTACC	K562
FAM104A	ENSG00000133193	51.75879533	index_gene	ATGTGCCGGCAGTTTCTTGC	TGTCCCATTCAGACTGATTTCCA	K562
LRRCC1	ENSG00000133739	41.41696374	control	ACATTGTTTGGTAATTACACATTTGCC	TGTAGCCAAAAAGCATTTGAAATCTGT	K562
CDC73	ENSG00000134371	41.14382536	neg_control	TGAGCCATCTTCTGATTTTTCATTGCT	TGATTGAACTGTTCAGCCTTTTCA	K562
CD164	ENSG00000135535	109.2219094	control	GCTCTTGCAACAGAACTCACAGC	ACCTTACAGATATTTGTTGCACAGGC	K562
AHI1	ENSG00000135541	32.07478149	locus_gene	TCCCTGCACATGTAGAGGCAT	TGAAGCCTACAGCCATCCGC	K562
KCNK1	ENSG00000135750	39.72345265	locus_gene	TAACTGGAAACTTTGGGGTTTGC	TGGTTTAGGTCACCAGATCCTAGTGT	K562
NTPCR	ENSG00000135778	72.29195368	index_gene	TGCACATGATTTGGGTAAACTGTGA	AGGGGAAGCGGGAGGAAAGA	K562
ZDHHC4	ENSG00000136247	115.1815819	neg_control	TGCTGGGCTTTGTCGTGGTT	TCACTCCCATGGGCTTCGGA	K562
TBRG4	ENSG00000136270	78.67234961	neg_control	AGGACTTGCTGGGTCGCTTT	CATGGACTGCGTGCCTCTCC	K562
CALCOCO2	ENSG00000136436	39.32316822	locus_gene	GCCGTGGCAAAGAGCTCAGAA	TGTTAGCAACTATGGGTTTGCAGT	K562
MYC	ENSG00000136997	167.3380073	control	CACACAACGTCTTGGAGCGC	AGCTACGGAACTCTTGTGCGT	K562
PIM1	ENSG00000137193	230.4611114	control	TGTTTGTGGGGTGACGGGAC	GGAGGGGCATTGCTGACTGT	K562
KIF20B	ENSG00000138182	39.29742048	neg_control	GAGGTATCCATCCCCTCAAGC	CCCTGCAACCGTCAGTACCC	K562
RHOT2	ENSG00000140983	49.42238709	locus_gene	CCTTTGCGCCGGGACTTTTT	CCCCCTCAAGTTTGGAGCCG	K562
NDUFB10	ENSG00000140990	340.3444988	locus_gene	CGGCAGCACGCAAAGAACAG	GGAGCAGTTCACCCAGGTGG	K562
CLTC	ENSG00000141367	94.06498512	index_gene	TGCTGTTCTTCAGTTTTGTTTGTGGA	ACCAAGTGACACCGAGGTTTT	K562
AFG3L2	ENSG00000141385	70.87980964	locus_gene	AGGTGACTTTCCGGAGGCCT	CAGTTCCCCTGTGCAGATGGG	K562
SCYL1	ENSG00000142186	34.86111157	locus_gene	GGAGGGCCTCGAGACTGACA	AAGCTGGACTGAACCGTGGC	K562
JTB	ENSG00000143543	459.377624	locus_gene	CTGCCGCTCAGCTTTGATGG	GTCCGGAAGCAAATCGAGTCCA	K562
RAB13	ENSG00000143545	154.4736936	locus_gene	AGGGGCTTGGAGGGTCACAT	GGGTCCTGCAAAAGGCTAGCT	K562
TPM3	ENSG00000143549	209.7344469	index_gene	GCTGCTGTCTCTAGAAGTGCCA	TGTGGTCTCTTTGGGGCCGA	K562
SNAPIN	ENSG00000143553	44.31504432	locus_gene	GGGCCCCAGGAAACCTACAC	TTTGGAGGGGGCAGGCAAAG	K562
SLC39A1	ENSG00000143570	37.99623061	locus_gene	CAGTGAAGGGGGCCTGCTTG	GGGAGGGAGGGCTGTGCATA	K562
ILF2	ENSG00000143621	167.0813262	locus_gene	CAAGGGGGAAGACTGGAGCCT	AGCTGCCAGTCTCCCATTTGT	K562
ATG3	ENSG00000144848	57.25261963	neg_control	ACAACATGGGCTTAAAACATAGAACT	ACCCATAGATGTGACCATTGACCA	K562
FAM83A	ENSG00000147689	244.4325779	control	GAGCAGGTGCCAACTCCACAT	CTCCCTAGTCCCCTCTGCCC	K562
SLC39A4	ENSG00000147804	131.6120902	locus_gene	CGCTGGTCTCTACGTGGCAC	GCTGCTGTCCCTGTACGAGG	K562
RPP30	ENSG00000148688	36.47791032	neg_control	ACGTGGCAAATCTAGGCTTGCT	ACCTCGGCCATCAGAAGGAGAT	K562
MKI67	ENSG00000148773	121.6068373	neg_control	GAACACCGGGGGCTTTGTGA	AACACTGAGCAGGCACTCGG	K562
FADS1	ENSG00000149485	105.1168703	control	AGCACCTGAACCACTGTGGC	AGGAAAAGCTGCCTCTGGTCAA	K562
NUS1	ENSG00000153989	45.86043955	locus_gene	GCCTGTCTTTGAGAGGAAGGTGTT	AGCTCCCTCCTCCTGTGTGAT	K562
AZIN1	ENSG00000155096	56.05123543	TAP_control	GCCCCAATCCATTGCCATCAA	GGTGCAACTTTGAGTCCTTGGC	K562
ATP6V1C1	ENSG00000155097	31.46081736	TAP_control	TCCTCCCCCGACAATCCTGT	TGTGCACAAAAGCCCTGTTCA	K562
NSMCE2	ENSG00000156831	40.96571471	TAP_control	TGAGTCCAGGCAAAAGCGGA	CCAGCAGCCTACCTCCTACC	K562
MRPL17	ENSG00000158042	71.92007139	TAP_control	CTAACGAACGAGCCATGCGC	ATCGGAGTTTGGATCGGGCC	K562
ZC3H18	ENSG00000158545	35.51409547	locus_gene	TCCCCAGAGCAGAAGTCCCG	AACCTCGCGAACCACTGGTG	K562
ALAS2	ENSG00000158578	262.9544928	control	AACTGTCCCCCGGGGTGAAG	ACCTGCGCTTCACTTGGGTC	K562
RNF166	ENSG00000158717	33.38074929	locus_gene	GGGGCAAGGATGGAAGGAGC	TCAAAGCTGACTGTGCCCCG	K562
EPB41	ENSG00000159023	98.42564345	control	CGGCCTGACTGACGCCTTTT	AGGAACTCGGGCAGCAGAATC	K562
MRPL10	ENSG00000159111	69.73868046	locus_gene	CCTGGTGAGAGCCTGCTGTG	GCTCTGAAGACCGCGTCCTG	K562
ATP5MC1	ENSG00000159199	438.1081334	locus_gene	CCAGTGTTGTCTCCCGGGAC	TGCCAGGAACCCGTCTCTCA	K562
SNF8	ENSG00000159210	258.4136003	locus_gene	CTGTGGGCGGCACTTACCTC	TGCTGAAGGAAGGGTTGGCG	K562
IGF2BP1	ENSG00000159217	70.64197485	locus_gene	CCACCACACAGCCCCAAAGT	GGAGTTCCACTGGGCGATCC	K562
TMEM69	ENSG00000159596	47.56138297	neg_control	GCTGTGCAACCTTCCACGTG	AGCAAAAGCTTGAAAATCCCTGACA	K562
NDUFV3	ENSG00000160194	80.83330161	index_gene	CCGGGGCGCTGAAGACTATG	ATGCCTCAGCCCTCCTCAGG	K562
CBS	ENSG00000160200	52.50388712	locus_gene	GTGGCTCAGCATCCTCCACG	CTCCCGTCTTCCTCCTCCCC	K562
U2AF1	ENSG00000160201	389.8048439	locus_gene	TGGGAGAATGCACACGAGGC	GACAGGAGGCGGTCGAGAGA	K562
RRP1B	ENSG00000160208	45.07208094	locus_gene	AACGGCCACGGAAGAAGAGC	GGCCTCCATTGCAGCAGGAA	K562
PDXK	ENSG00000160209	64.62921416	locus_gene	GTGCCAGGTGTGTGGTGACC	CTCTGCAAGGTTCGGGGGTG	K562
CSTB	ENSG00000160213	331.6210586	locus_gene	TCATCAAGGTGCACGTCGGC	CCGTCTACCAGAGCGTGCAC	K562
RRP1	ENSG00000160214	70.45218482	locus_gene	AAAGGCGGCCAATGTCCAGG	GGCCTCCATTGCAGCAGGAA	K562
GATD3A	ENSG00000160221	57.53504843	locus_gene	AGGTTTGCAAGCCTCCTGATCA	CTCAGCCCCCAGGATTGACC	K562
CHTOP	ENSG00000160679	77.78471621	locus_gene	ACCATAACCAGCGTGTTGGGT	ACGAACTGCTGGAAGAGGTCAG	K562
LY6E	ENSG00000160932	230.5824178	index_gene	GTGTGCCTGGCTGTGTACGT	CACTTCCGGGTCTAGGCCCT	K562
VPS28	ENSG00000160948	82.95337576	locus_gene	CAGACCCTGAGCGGCATGTC	AGGGCAGAGTCTGAGGCGAT	K562
LSM12	ENSG00000161654	89.61407698	locus_gene	CCCCACCCCAACTCCCCTTA	GGCTAGAGCTTTGGGGGTGG	K562
MEIOB	ENSG00000162039	89.65628203	locus_gene	GCAGATCCTACTGAGGCAAGCA	GGAGGTGGTCTGGGTGAGTCT	K562
ATP1A1	ENSG00000163399	100.4578568	neg_control	AGGAAAGCACCGCAGCATGT	AGGAACACCCGGAAAGACTGA	K562
WDR43	ENSG00000163811	62.07089757	neg_control	GCTCACTAGGGGACATGCACA	AGCAAGTTTGAACCAGCTGCT	K562
SHISA5	ENSG00000164054	34.88181594	locus_gene	GTCCACCAGCACACTCAGTTCT	CCCCAGTCCACGGTGTTCTG	K562
RPUSD4	ENSG00000165526	33.58248415	neg_control	GGTGTAAGGCAGTAGCGGGG	GGTTGGCATTTTCGCTGCGT	K562
ILK	ENSG00000166333	47.64074971	TAP_control	TGTGGGAACTGGTGACACGG	TGGTTGGGGGAATGCACCTC	K562
TMEM41B	ENSG00000166471	26.90665282	control	ACAGCTGCGACTTTAGGTGGG	ACAAGCATCTGTGGTGCGGAG	K562
PHB	ENSG00000167085	470.6020456	locus_gene	CTGCTGAGGGCGACTCCAAG	ATCGCGTACCAGCTCTCACG	K562
MVD	ENSG00000167508	34.11018009	locus_gene	GCAGGGCTGAAGGGCTTTCT	CCACCAAGTGCCTCGGATGG	K562
CDT1	ENSG00000167513	173.6666423	locus_gene	AACCCAGGAGGCACAGCTTG	GTCCAGCTACGCCCCATGTC	K562
TRAPPC2L	ENSG00000167515	108.3809935	locus_gene	TACCTGGGCCTGCTCTACCC	CTGAGTGAGCTGTGCTGCCA	K562
ANKRD11	ENSG00000167522	73.66587427	index_gene	CACCTGGAGACGACAAGCCG	CCTGGAGGCGGATGCTTACG	K562
PPP1R14A	ENSG00000167641	65.87678503	locus_gene	GAGAAGTGGATCGACGGGCG	ATCCAGGAGCTGCTGGCAAA	K562
YIF1B	ENSG00000167645	38.62001604	locus_gene	AGCTGCGCATGTACCTGACC	GCCGCCGAACTCATCTCCTG	K562
CDK2AP2	ENSG00000167797	52.56865463	index_gene	GGCCTTCATCCCGAGTTGCA	CAGTGTTGCCCACCGGAACT	K562
ECI1	ENSG00000167969	115.3851749	neg_control	CCTGGAGAACACCATCGGGC	GCCATGATGCGAAAGGCCAC	K562
NUDT16L1	ENSG00000168101	33.03673826	neg_control	GCACAGCTCTGGGACCACTC	GTGGCTTGGTTCCCAGGGAC	K562
MAPK1IP1L	ENSG00000168175	75.75223747	locus_gene	CACTGCCTGTCACTGATCAGCA	AGGTTTTATCACCTGCTGCTGTAT	K562
POLR2J3	ENSG00000168255	71.47997086	locus_gene	GGACACTTGGGGTCTGGACG	CCCAGCCACGCTTCCTGTAC	K562
IRF2BP2	ENSG00000168264	46.96042543	locus_gene	TGACAGTAACAGCCGCGTGG	GGCCCCACCTCTCAAAATATTTTTAG	K562
COA6	ENSG00000168275	187.9600882	locus_gene	GGGGCCCGGGATGAGTACT	ACAACTGCAAAATCCTAGGCTGT	K562
USP39	ENSG00000168883	31.28111407	locus_gene	CACCAGAGCACCAAGAGCCC	AGCCTTGGGATTCTTGGAGCA	K562
TNIP2	ENSG00000168884	55.46700065	neg_control	TGGAGGTGGAGATGGGGTCA	GGCTGCACGTCACACTAGGG	K562
TMEM150A	ENSG00000168890	39.2387581	locus_gene	TGTCCTCACTCACCCAGCCA	GCACGCCTTAGCCTACGGAA	K562
RNF181	ENSG00000168894	109.7169561	locus_gene	CTGAGCTCAAGTGCCCCGTG	CAGCAGCAACACCGACTGGA	K562
MAT2A	ENSG00000168906	103.9518515	locus_gene	ATCTCCGCCCTGGGGTCATT	GCTCCTGACCAGTTGCAGTCA	K562
COMMD5	ENSG00000170619	45.33645978	locus_gene	ACTCTTCCCACGACAGCCCT	TCTTTGGTGCTGGACGTGGC	K562
HOXB9	ENSG00000170689	71.65064917	locus_gene	AGTCCCGCGTGCAAAGGAAA	GCTTTGTCGGTGGCTGTCGT	K562
TMEM126A	ENSG00000171202	98.20054981	neg_control	ACGGAGTGGACTGACTGGTCTT	CAGCTCTGTTACCACACAAAGGGA	K562
JUNB	ENSG00000171223	36.94110419	control	CTGGACTCCGGCCCTCCTAC	TCCCCTCTCTGCACCGTACT	K562
QARS	ENSG00000172053	80.67881518	locus_gene	TCCTACTGAGGTGCCTGGTGG	CCGTGGATCCAGACAGCCATC	K562
POP7	ENSG00000172336	252.3084662	locus_gene	CAACCGCGCCATCAACATCG	GGACCTCGGACCAGAGCCAT	K562
GNB2	ENSG00000172354	194.6860878	locus_gene	CCTGCCCATGCCCACACTAC	AGCAGGAGGCCCTCATCCTT	K562
FIBP	ENSG00000172500	75.79178812	locus_gene	GGACCTGCACAAGAGCCTGG	TCCCTCGATGGCTTCCGACA	K562
PPP1CA	ENSG00000172531	225.4522471	locus_gene	AGCCAAGAAATAGCCCCCGC	ATAGCAGCGTCCAGTCCCCC	K562
TMEM134	ENSG00000172663	46.02872889	locus_gene	CATCTTCTTCGTGCCGGGCT	TCAGGAAGTTCGGGGCATGC	K562
CORO1B	ENSG00000172725	40.29653893	locus_gene	GGAGGAGGTGATGCAGGAGC	CCACTCAGCTTCTGCCAGCG	K562
CFL1	ENSG00000172757	796.4115475	locus_gene	CCCTTCACCCCAGTTGCCAA	ATCCCCATTCCCCACCTGGT	K562
RNASEH2C	ENSG00000172922	133.5455596	locus_gene	ACTGCCAACTTCAGCCGCTT	GAGTCTGGGCGCCTTAGAGC	K562
NAA20	ENSG00000173418	66.44695146	locus_gene	TCATTGGATGATTCTGGAGCTCT	GCCTGAGAACCACTGCTGCAT	K562
SSSCA1	ENSG00000173465	125.0684483	locus_gene	TGCGTGGCTTGTCAGGAACT	GCTCCTGCTGTGCCTCCAAA	K562
HOXB2	ENSG00000173917	43.87016586	locus_gene	CCTCCTCCCGGTCCTTTCGA	TCCGTTTGGTAGACTCCTTCCA	K562
C16orf91	ENSG00000174109	70.93979921	locus_gene	CTATGCGTGCGTCCTCAGCA	CACTGTATGCTGTTGGATTTGCC	K562
CTU2	ENSG00000174177	40.01835717	locus_gene	GACCCCCAAGCCTGCATTGA	TGCAGGAGATCCGGGACTGT	K562
MRPL11	ENSG00000174547	272.8238401	locus_gene	TTCTCTGGGCATTCGCGTGG	GACCCTTGCCCCACCAACTC	K562
AKIRIN1	ENSG00000174574	92.34492997	neg_control	ACTGTGACTTGTTCAGGACCACA	ACAGTTGTTGTGATCAGATGGCT	K562
BRMS1	ENSG00000174744	81.56565225	locus_gene	CCACTCCATCTGGCACTGGC	TGTTGGATGCAGGCTGTCCG	K562
YIF1A	ENSG00000174851	205.6071108	locus_gene	GTGGGTGGTGATGGAGGTGC	CAGCCTTCCAGCCCCTCATC	K562
RAB1B	ENSG00000174903	35.34023187	locus_gene	ACCCACTCTGCACCCAGGAT	CCCAGGTTCCCCTCTGGTGT	K562
BANF1	ENSG00000175334	349.0997919	locus_gene	GAGTGGTGCGACGCCTTCTT	CTGAATGGATTCCCGGCCCC	K562
PTPN2	ENSG00000175354	39.66903733	locus_gene	CAGGCCAAGATTGACAGACACCT	CCAGGGGATGAAGAGCACCC	K562
POLD4	ENSG00000175482	82.152276	locus_gene	AACCCTTGGCAGGCAGAACC	CTGGGGAAAAGGACCTGGCC	K562
DRAP1	ENSG00000175550	216.7245599	locus_gene	CCTGGTGGCATCTGTTCCCG	GACACCCTTCCTGCCCTTCG	K562
CCDC85B	ENSG00000175602	272.0248638	locus_gene	GCGACCTAGGCGATGGAAGC	CTGACACCAAGAAGGGCCCC	K562
RPS6KB2	ENSG00000175634	128.0371361	locus_gene	GAGCCCACGGAGCTACCTCT	TAGCCCTTGAGCCCTGTCCC	K562
TUBB6	ENSG00000176014	80.98088659	index_gene	AGGCTACGTGGGAGACTCGG	CAGTGCAACGATCCCTGCCA	K562
KCMF1	ENSG00000176407	51.8827561	locus_gene	GAGCCTCCACCACCTCCTCT	GCAGTGCAGGGGTGATCTCTG	K562
C8orf59	ENSG00000176731	67.53658516	neg_control	AGAGGGCCGAAGTCCAGGAAT	CCTCAGCAGCGTCATGAAAGC	K562
FAM89B	ENSG00000176973	30.36375132	locus_gene	CTGTCTTGGGTTGGCTGGCA	CCAATAACCACCCACGGCCA	K562
FAM210A	ENSG00000177150	34.00480016	locus_gene	TCCTTGAATATCCAGTGTGACCCA	TGTACGTAAATGAAAAATGGACCCTT	K562
ARIH2	ENSG00000177479	51.00812929	locus_gene	CTTGTGTCCAGCTGTGGCCC	GGAAGATGGGAAAGGTCAGGCA	K562
IMPDH2	ENSG00000178035	182.5796071	locus_gene	AGCACCTCAGCAGCCAGAAC	GGTGCCAAGAGCTTGACCCA	K562
NDUFAF3	ENSG00000178057	115.8722584	locus_gene	TTGCTGGAGCCCCGGATAGA	AGCTGCTCAATGAACCGCCA	K562
GRINA	ENSG00000178719	34.08045074	locus_gene	TCCATTTGGACCCGCTGTGG	CCAAGAGGTGAGGGTGCACG	K562
EXOSC4	ENSG00000178896	99.33875915	locus_gene	TTGTGTGTGCGTGCTCAGCT	AGCCTCAGGACAGATTGCGC	K562
EIF3K	ENSG00000178982	444.1798219	locus_gene	CCTTCTGGCAAGCCCTGGAT	ATGCTCGGGGATCTGTCGGA	K562
CYC1	ENSG00000179091	407.2142971	locus_gene	GCCAGAGCACGACCATCGAA	TCTGCTTGCCATCCTGCCAG	K562
FARSA	ENSG00000179115	85.043986	neg_control	CTGGAGCGCCCAACGATGAT	CTGCTGCGCTCCTTTGCATC	K562
SHARPIN	ENSG00000179526	52.72526459	locus_gene	TCATCAATGCCCCAGACCGC	GCCCTTCCCTCACAAGTCCG	K562
MAF1	ENSG00000179632	105.2352568	locus_gene	CATGCTGTGGCCGGACTTGT	CAAAGGGTCTGTGGCCGGAG	K562
PUF60	ENSG00000179950	87.0225803	locus_gene	GGAGTGTGGCAAGTTCGGGG	CAATGGCCGCTGGTTTGCTG	K562
RWDD4	ENSG00000182552	51.44557541	neg_control	ATGTTTCAGGGTTGTGTGTGGGT	AGGGGTTCTGGTGATGGTGGT	K562
HOXB4	ENSG00000182742	44.75063236	locus_gene	GGAGCTGGGCACTACTCTGC	CCAGGCCCCTTCCTACCTCT	K562
PTTG1IP	ENSG00000183255	59.32066741	locus_gene	GGCTGATTTCCCTGACCTCTTGG	CAGCCCTTGCGCTCAGTGTA	K562
TOP1MT	ENSG00000184428	68.97633503	locus_gene	ACAAAGCCCAAGGGGATGGC	AACACAGCGGGAGAGGTTCG	K562
UBE2G2	ENSG00000184787	67.94748722	locus_gene	AGATGGGGGAAAGGAGCGGT	CTGGAGGGGCACACAATTGC	K562
SUMO3	ENSG00000184900	261.744349	locus_gene	TTCTCGTGGGTTTGTGCCGT	TATGGGCTCGGGTGGGATGT	K562
HSF1	ENSG00000185122	115.7655513	locus_gene	GTCTCCTAGAGGCCCCGGAG	TCCTGTGGTTTGGTTGGGGC	K562
RAB11B	ENSG00000185236	39.58144193	locus_gene	ACACAGCAGCTCGCACAGG	GCCAAACCCCAGCTCTCGAT	K562
SLC52A2	ENSG00000185803	54.12891453	locus_gene	CTGCTCGGCGCTGTTGCTAT	GCACACCGGTACACTCGTGG	K562
KLHDC8B	ENSG00000185909	42.11427622	locus_gene	GCTGCCTTTAGGGTCCCTGC	CGGAGCGCAGGAGTTCAAGT	K562
CYHR1	ENSG00000187954	71.69869392	locus_gene	CTGGCTGGCAGCTGCTTCAC	CCGAAGAGGAGACGGTGCAC	K562
MORN2	ENSG00000188010	33.32049427	neg_control	GGGATTGTCTACACAGGAAGCTGG	ACAGCTGCTCCAGACCTGAAA	K562
TUBB4B	ENSG00000188229	123.923603	neg_control	AGCGCATCTCCGAGCAGTTC	GAGGGCGAGTTCGAGGAGGA	K562
HBA2	ENSG00000188536	1075.337071	index_gene	CAGGTTAAGGGCCACGGCAA	TGGCTTCTGTGAGCACCGTG	K562
UROS	ENSG00000188690	65.0268442	control	AGGGCCTTCCTGTAAGCTGC	GAGCTGCTGCCGTCAGACTC	K562
S100A13	ENSG00000189171	66.68956418	locus_gene	GGCCTCAGGGTCCTAATGGC	GGGGAGCTGGCCAAGGAAAT	K562
POM121	ENSG00000196313	41.36971531	neg_control	GCAAGAACACAGCCCGAGGA	GGTGTGCGTTCTGGTGCTGA	K562
STRN3	ENSG00000196792	32.41136018	locus_gene	TGCTGTGTTTTGACTAGTTATCCCTGT	TCAGTTTGCGAGTTTTGATGAGT	K562
GPAA1	ENSG00000197858	59.21555293	locus_gene	ACCCTCTATGCTGCCCTGCT	GCTGGAGCACCACACCTACG	K562
S100A6	ENSG00000197956	49.99361528	locus_gene	CCACAAGTACTCCGGCAGGG	TGGGGGCCTTGGCTTTGATC	K562
SVIP	ENSG00000198168	106.8146285	control	AGAGGCTGCATCTCGGGGAA	TCTGCAATCAAGTGGGCTTCATCA	K562
UBL5	ENSG00000198258	369.265315	locus_gene	AGTCGGAGAAAGCTGTCGCG	GACCACGTGTCTCTGGGGGA	K562
CALM1	ENSG00000198668	144.364388	neg_control	GTGCTCCGACCCATGGTGAC	CATGACTTGGAGCCGGCAGA	K562
CTR9	ENSG00000198730	31.55504878	TAP_control	AGAGGCTCAGAACATGGGTCAG	AAGGTTTGACTGAAACTGTGGCA	K562
MSRB1	ENSG00000198736	52.89541202	locus_gene	GGCCCTGGTCACTGCATGAT	TAGGAAAGCGGCTGTTGCTCC	K562
APRT	ENSG00000198931	575.8797729	locus_gene	AGGGTGGTCGTCGTGGATGA	TTGGGCAACTGCAGTGACCA	K562
OXLD1	ENSG00000204237	111.1954603	neg_control	CTGCGTGTGGGTGGAGTACG	ATGGAGATCCGGCTGCACAC	K562
NAP1L4	ENSG00000205531	90.52666179	TAP_control	ACCAGGGCTGAAGATGCGAG	GGTTTGGTGTGACCGCTTGG	K562
JPT2	ENSG00000206053	61.56894938	locus_gene	GCCTCTGACCTGGCTTGCAA	ACTCGGGAGGCTGAGTGAGG	K562
C8orf82	ENSG00000213563	49.10279659	locus_gene	TGCCCAGCGGATTAGGGAGT	CCAAGGGCCCAGATAACGCC	K562
FIS1	ENSG00000214253	198.6907903	locus_gene	CCAAGGAACTGGAGCGGCTC	CCTGTCCATCCTCGCTGTCC	K562
IFRD2	ENSG00000214706	75.08093816	locus_gene	ACAGACATGGGGTGGGTAGCT	TCCCCCAGGATGACCCACTC	K562
HBD	ENSG00000223609	33.83757258	control	ACTGCTGTCAATGCCCTGTGG	TGCCGTGCTCGTGGTTTCAG	K562
CCDC26	ENSG00000229140	27.53521619	control	GCGCTTCTTGCTGCCAACATG	AGCAGTGTGAAGTTCCTGGCA	K562
TMA7	ENSG00000232112	388.2191017	locus_gene	GTTTCCGGTGGCAGGGTCTG	GCTGTTCCTTGTGCCTGAGGA	K562
SMIM26	ENSG00000232388	73.754266	index_gene	GCGGATGTCGGTGGTCTACG	TGGACTGGTGGCCCTGGTAC	K562
SMIM1	ENSG00000235169	125.3612293	control	CCTCAGGCAAGGTTCTCCGG	CAGAAGAGGCCTCACGCTGC	K562
RBM14	ENSG00000239306	38.72141435	locus_gene	TGGATGGGGAAGCAACCTGC	TAGCTGATGGTGAGCGGCAC	K562
CUX1	ENSG00000257923	32.08433735	locus_gene	AGCCCCACCCTGCAGAGTAT	CTGTGGACCACCCTAGCACG	K562
HOXB7	ENSG00000260027	33.1840578	locus_gene	AGCTTTCTGGAATTTACCTCCCCT	CTACCACTCGCGTGTTCCCC	K562
ADNP	ENSG00000101126	122.361	locus_gene	TTGGGGCTGGAACGGAGCTA	TGTACAAGACACCACGGGGC	WTC11
AKIP1	ENSG00000166452	54.8706	neg_control	AGTGCAGTGGCGTGATCTCG	GTGATCCACCCACCTTGGCC	WTC11
ARID1A	ENSG00000117713	36.7786	locus_gene	CCTCCTCCCAGCTACCCCTT	CTGTCTCAGCAGCCAATCAAC	WTC11
ASF1B	ENSG00000105011	30.4531	locus_gene	TTTCTGGTGTCACAGGCGGG	TGGTATCAGAGGGCCTGCCT	WTC11
ATP6V0A2	ENSG00000185344	36.8454	locus_gene	TGTGAACTTGAGTCAGTCCTATTGA	AGCTGAGAGTCTGGAGGTGCT	WTC11
AUP1	ENSG00000115307	240.498	locus_gene	TGCCTCCAAGGTGAGACCCA	CCCTCAGCCAACAGCCCTAAC	WTC11
B4GAT1	ENSG00000174684	43.4232	locus_gene	ACGGAACTGTTGGGAGGCTC	TGGGTGGGTAGTAGGAGAGCA	WTC11
BAG3	ENSG00000151929	4.83287	control	GCAGTAACTTGGGTGGAGGCAA	GTAGCTCTGGACTGGAGGGGT	WTC11
BANF1	ENSG00000175334	119.409	locus_gene	AGACACTTGTGGCGCCAACG	TCACCTCCGACGTACTCCGG	WTC11
BTAF1	ENSG00000095564	38.4212	neg_control	CCCAAAAAGGTGCCTGGTATTGG	ATCCCCAAGGTTTGTGGCTGG	WTC11
BTBD3	ENSG00000132640	54.7829	index_gene	TACACTGTAGATGCTTTTCCCCA	AGGCTAGCAGTTCTAATGTGACA	WTC11
C12orf57	ENSG00000111678	116.86	locus_gene	GGTGATCCAGGCGTTCTCCG	TCCTGAGATCGCCAGCCTGT	WTC11
C19orf53	ENSG00000104979	76.638	locus_gene	CCTCAAGGCATCCTCCCGC	AGTGCAGGCCAACATCCCAC	WTC11
C6orf62	ENSG00000112308	104.958	index_gene	GCTGCAGAAACCATGATAGGTAGAGG	AGCAGAACTCATTTTGTGCAATGA	WTC11
CARNMT1	ENSG00000156017	34.9208	neg_control	ATCACTGGAGGATTTATTTAGCTTTGT	TCAAGTGAGCAAGGTGGAACATGT	WTC11
CCDC85B	ENSG00000175602	211.724	locus_gene	CTGCTGCGGGAGAACCTAGC	GTCCGGATCAGTTGCCCCTG	WTC11
CDC37	ENSG00000105401	76.8533	index_gene	CTACCACCGCCACCTGCTTC	CTGTCTCCACTCTCCAGCGC	WTC11
CEBPB	ENSG00000172216	43.4493	locus_gene	GGGGAGCCCGTCGGTAATTT	GACTGACGCAACCCACGTGT	WTC11
CEP85	ENSG00000130695	33.2819	locus_gene	CCAGCCGTGCCTCCTCTAGA	CTTGGACCTCATGCCTGGGC	WTC11
CFL1	ENSG00000172757	209.555	locus_gene	AATCCCTTCACCCCAGTTGCC	ATCCCCATTCCCCACCTGGT	WTC11
CLDN7	ENSG00000181885	217.201	locus_gene	GTCTTGCCGCCTTGGTAGCT	ATCTCCTTGCCCCAGCCTGA	WTC11
CTNND1	ENSG00000198561	59.7068	locus_gene	CCCACCACCCCCTTTACTCG	TCTCGGTGGGGTGTGGGTAAT	WTC11
DDX55	ENSG00000111364	71.999	index_gene	TGTCAGTATTTATCATGATGGGTCACA	GGGTGGCTAATGTGCTGGGG	WTC11
DPM1	ENSG00000000419	51.4448	locus_gene	TGCTGAGACCAGGAGCATCTGA	TGGTGAATCCAAGTTGGGAGGAA	WTC11
DRAP1	ENSG00000175550	67.4259	locus_gene	AGAACGGTGGGATGGGAACG	CGACTCCTAGCGCCTTCTGC	WTC11
EEF1D	ENSG00000104529	53.3045	neg_control	AGGAGGAGGACAAGGAGGCG	AGGCCTGTGTGCGCTCTATC	WTC11
EIF3G	ENSG00000130811	71.6409	locus_gene	GGGAAGTATGTGCCGCCGAG	GGAGCTCTTCCGGCCTTTCG	WTC11
EIF4A1	ENSG00000161960	304.11	locus_gene	GCCAGGGCTCAATCTCTGGG	TCCTCACCTCAGCTGAGCTCC	WTC11
EIF5A	ENSG00000132507	65.5082	locus_gene	TCACCTAGCTCCCTTGGCCA	TACCCTGAGCACCACCCCAA	WTC11
ELP5	ENSG00000170291	48.8798	locus_gene	TCCCTTCTCAGACAGCAGGCT	CTATGGAGCCCCGCCTTGTG	WTC11
EMG1	ENSG00000126749	36.2539	locus_gene	TGGTGCCCAGCAGTGATCCTA	GGACTGCTTGGCTCGGTCAT	WTC11
ENO2	ENSG00000111674	61.013	locus_gene	TGGGCATGTGATCACGCCTG	AAGCCTGCGTTGGTCCAGAG	WTC11
ESCO1	ENSG00000141446	37.5284	neg_control	CAACTTGGCACACCTAGGCTGT	TGCTGTGGCCTTTTATGACCTGT	WTC11
ESF1	ENSG00000089048	68.0473	locus_gene	TTGTACTTAATTGTGGATGACTGACAA	TAATTTCTCTGGAAGCAGGAGGC	WTC11
FAM111A	ENSG00000166801	41.3317	locus_gene	AAGCACCCTCCCTCTAGGTCC	GCTGGCATGATGACTGCTGTTTG	WTC11
FAM122A	ENSG00000187866	30.6882	neg_control	ACTTTGTGCAAGAAGTCCTAAAGTCA	GGCTGCTGGATGTTAGGACCC	WTC11
FAM136A	ENSG00000035141	75.5655	index_gene	ACTGGATTTGGGAAAACCTGGTT	GAGCAAAGGAGAGACAGCCCC	WTC11
FAM46B	ENSG00000158246	40.8342	locus_gene	CCTGATGGGCCAACTTGGGT	AGGGGTTGAGGTGGGCAGTA	WTC11
FAM64A	ENSG00000129195	57.4485	locus_gene	GCCTGCCATAGCCTGAGAGTG	GCTTACGACCCTGGGCTCAC	WTC11
FBXL12	ENSG00000127452	32.325	locus_gene	AGGCCTAGGGACCTCCAGAC	TGCATGCACACCCACAAGCC	WTC11
FDX2	ENSG00000267673	49.8862	locus_gene	AGAGACGTGGAAGCCCCTGT	AGGCCCCAGCATGTTGAGTG	WTC11
FEN1	ENSG00000168496	66.2478	neg_control	ATTTCCTGGCTGGCCAACTGG	CCACCAGGAAGGCGCATCTT	WTC11
FEZF1	ENSG00000128610	129.348	neg_control	TCATCTTGGGTGGAGAGATGGTGT	CGGTCTCAAGATGTCTGCTGGA	WTC11
FIBP	ENSG00000172500	39.5635	locus_gene	CCCCCAGCTTCTGTGCTCAG	TCTCTTGGGCCCGCAGTTTG	WTC11
FJX1	ENSG00000179431	51.8054	index_gene	TCTCCCTTTGTTCCAGCGCC	CCCTCTCGCAACCGACCAAA	WTC11
FOXH1	ENSG00000160973	306.262	locus_gene	CGACCACAGCAGCCTCGAAA	ACCCTCACCCTGGTCTGTCA	WTC11
FUS	ENSG00000089280	456.842	locus_gene	GCAACCAGTGTAAGGCCCCT	ATCGCAGGGAGAGGCCGTAT	WTC11
GABARAP	ENSG00000170296	72.241	locus_gene	TGCCACAATGGGTCAGCTGT	CTCTGCCCGCCTTTCCCATC	WTC11
GCFC2	ENSG00000005436	37.8701	locus_gene	AAGTGAATTCAGGGATGAAGTCGA	AGAAGCTGGTGCCTCTCTCTTCT	WTC11
GEMIN4	ENSG00000179409	53.3603	neg_control	TGCTCTGCACATCATGGCCA	CTGAAGAACGGCGCCAAACC	WTC11
GMCL1	ENSG00000087338	31.2235	locus_gene	GCCCATAGGTTCATAAATTGCTTTTGT	CCGAGGCAGGCAGATCATCTG	WTC11
GPR18	ENSG00000125245	47.2077	neg_control	TGGGAACGGGGGAGAACAGT	TCCGATCTGGTAGTCTACGGTCA	WTC11
GPS2	ENSG00000132522	153.242	locus_gene	GGACAGGTGGCCCACATCAT	ACAGCCAGAACCCGCGATTC	WTC11
GSK3B	ENSG00000082701	30.047	control	ACTGTGTTCATGATTTGGTGTGGC	CCTCCCAGGTAACCAACACATGT	WTC11
HERC4	ENSG00000148634	31.415	neg_control	TCTACGCTCTAAACTGATCCAAGCT	TCTACGAGTGTTCATGGAAGCCA	WTC11
HMGA1	ENSG00000137309	107.736	locus_gene	GCTTCCGCCACTCAGCCATT	CCTGTTCTGCCCACGATCCC	WTC11
HMGN2	ENSG00000198830	347.059	locus_gene	TGGTTACCAGTGTGTCAGGCA	ACTGTTAACGATTGTCTGCCCATGT	WTC11
HNRNPM	ENSG00000099783	72.93	locus_gene	CGTGCTGTACGCCGACATCA	AGCCTGCCGGATGATGAATGG	WTC11
HNRNPUL1	ENSG00000105323	30.5337	neg_control	GGAGGGGGAGGAAGCAGTGA	ACGATGCCCCAGTTCCCCATA	WTC11
HTRA2	ENSG00000115317	31.6506	locus_gene	GGGCACCGAGACAGAGGGTT	TGAGGTGGGAGGGCTGGATC	WTC11
IER2	ENSG00000160888	153.68	index_gene	AATGTCCCGCGTCTCTGCAC	GGGGGTGTCAGTGGAAAGGC	WTC11
IGFBP2	ENSG00000115457	52.9636	locus_gene	ATGTCTCTGAACGGGCAGCG	CCCTCTCCAAACACCGGCAG	WTC11
KAT5	ENSG00000172977	46.189	locus_gene	AGGACTGGAGCAAGAGGGGG	AAGGGATCCGGATGGGGGAG	WTC11
KAT8	ENSG00000103510	37.937	locus_gene	CAGGCCTCTCATTCCTGGGC	CACAGTGGACTCCGTCTGCC	WTC11
KIFC2	ENSG00000167702	94.8387	index_gene	CCCCCGCCAAGTGGTTACC	AGGTGACGGCTGGTGACTGA	WTC11
KYAT3	ENSG00000137944	35.6654	locus_gene	GCTGCCACCTGCTGGATGTTA	ACCTCTCAGTAACTCGGTTCTCTCA	WTC11
LARGE2	ENSG00000165905	119.797	neg_control	TCCTCGCTTTGTGGGCTTCG	GGACTTGTCCCGCCACCATG	WTC11
LDOC1	ENSG00000182195	101.217	neg_control	CAGCTCACCAACCCCTGAAGG	TGCAGCAGTCCCACAGATGTG	WTC11
LIN28A	ENSG00000131914	63.9854	locus_gene	TGCAATTGGGGGCCTTCCAT	TTATGGGGCGGGAGGGTAGG	WTC11
LPCAT3	ENSG00000111684	30.1838	locus_gene	TGGGAATACAGGCACGCCAC	TCCCCCATGCACATTGCCTT	WTC11
LRRC14	ENSG00000160959	40.662	locus_gene	GTTGCGGGGGTCTTCCTCTC	CTCCACCGTGGCGCTGTAG	WTC11
LRRC24	ENSG00000254402	78.3417	locus_gene	ACTACTTGGACGGCCCCTGT	GAGATCCACTGCTAGGGCCG	WTC11
LRRC8B	ENSG00000197147	33.3352	locus_gene	TGAAGTGCTCTGTTCCCTAAGT	TCAGGGTACATCTGTGTGGCAC	WTC11
LRRC8D	ENSG00000171492	33.8736	locus_gene	GGAACTGCTTGGACCGCCTG	TGCAAGTGCTCACGTACAAGT	WTC11
MAP1B	ENSG00000131711	32.9762	locus_gene	CCCCAAAACAGGAGCCATGGA	GCAGCCCCTCTTTCCAGCAC	WTC11
MDM2	ENSG00000135679	41.6496	neg_control	CTTGCTCTGTGGCTCAGGCT	CCAGGCTGGGCTCAAACTCC	WTC11
MED31	ENSG00000108590	49.4958	locus_gene	TGCTGGAAATCGACTTCGGT	TCAGCAAGCCTTGGCAGAGC	WTC11
MFSD3	ENSG00000167700	107.525	locus_gene	AGCATGGACGCTGGCACAAT	GGCCTGGTCACCACAGTCAC	WTC11
MOGS	ENSG00000115275	105.217	locus_gene	GGGGTGCTGTGTGGCTCAAT	GGAGCAGTACAGTGACCGCG	WTC11
MPDU1	ENSG00000129255	131.258	locus_gene	TGGGGGTAGAGTCTCCCAAGC	AGTCTGGACGGCAGAGTGGA	WTC11
MRI1	ENSG00000037757	32.1311	locus_gene	CGTGGCTGGTCTCCAACTCC	AGAGGCTAGAACCCCGCACT	WTC11
MRPL11	ENSG00000174547	50.6982	locus_gene	GCTCCATCATCGGGTCTGCC	GACCCTTGCCCCACCAACTC	WTC11
MRPL19	ENSG00000115364	48.7967	locus_gene	ACACATGCCAAATGGACCAATGT	ACATTCATGTACCCACTATCAGGT	WTC11
MRPL4	ENSG00000105364	34.6366	locus_gene	GTGGGTGGGGTGAGGAGAGA	CTTCAGCCTGCCCTACAGCG	WTC11
MRPL53	ENSG00000204822	119.068	locus_gene	AGTGATTGCGGACGTGAGGC	GAAATGCTCACCGCCTTCGC	WTC11
MRPS12	ENSG00000128626	136.873	neg_control	GCCAATCGCAAGTGCTGTCG	GTCCTCCGATGCTGGCCTTT	WTC11
MRPS27	ENSG00000113048	34.7129	locus_gene	GGCTTCTCCATCGTGTTGGGG	ATGGGTTGGGGCTTGAAGTGC	WTC11
MRS2	ENSG00000124532	39.075	locus_gene	GGGCACACTTTTGGCACACC	AGGGCAACATTTGATTTGACTAAGA	WTC11
NAMPT	ENSG00000105835	46.1224	neg_control	TGGCTCTTAGTCACTTGGAACTGA	AACTCTGCTGTGTGTCACCCT	WTC11
NANOG	ENSG00000111704	51.9385	control	CAGGAAAGTGGGGGAGAGCC	AGCTGCTGGTGGTGAGTCTC	WTC11
NDUFB7	ENSG00000099795	50.9331	locus_gene	GAGCTAGGTGACCCTCGGCT	GCTGCTCAAGTGCAAGCGTG	WTC11
NLGN2	ENSG00000169992	34.0328	locus_gene	GGACACAGTGGACGAGGGGA	TCCCCTGCCTGGTCTAGCTC	WTC11
P2RY11	ENSG00000244165	36.4677	locus_gene	CCACAGGACTGGAGACGCAAG	TGGGCAGAGGACGGGGTAAT	WTC11
PCBP1	ENSG00000169564	157.029	locus_gene	ATGTCCGGGGCCCAGATCAA	GCTGTTCTCCCATGATCCAACTGT	WTC11
PEX10	ENSG00000157911	87.0424	locus_gene	GCACCTCCGTCGGAAGCATT	CCAGCCTATTTCCCGCCTCC	WTC11
PHB2	ENSG00000215021	107.866	locus_gene	CGCAAGATTCGAGCAGCCCA	CCCACACCGGTTCCCTGAAC	WTC11
PHKG2	ENSG00000156873	31.7885	locus_gene	AGGTCCTGCCCTTACGAAGCT	ATGGTCACTTGTGCCAGGCC	WTC11
PKN2	ENSG00000065243	52.5581	index_gene	AGCAAACTGTCCACTTCATTGGGA	TGTTGATGAATGAAGAACAGCCTGT	WTC11
PLPPR3	ENSG00000129951	39.6753	neg_control	GCCAGCATCGTGACCATCGA	GTCAGCGACGTGGACCAGG	WTC11
PLSCR3	ENSG00000187838	35.5156	locus_gene	CCACCACTGTCCCAGCAGTC	ACCATGGCACTTTGAGGGGG	WTC11
PMAIP1	ENSG00000141682	99.4171	neg_control	TGCCGAAGATTACCGCTGGC	TGCTTTTCAGTGCCAACTCAGCA	WTC11
POLR2A	ENSG00000181222	36.135	locus_gene	GGAGAACTGAGGGCACGTGG	TGGCCCAGTGGTGTTCTCAC	WTC11
POU5F1	ENSG00000204531	96.7632	control	TGTCCTTTCCTCTGGCCCCA	TTCCCCCTGTCTCCGTCACC	WTC11
PPAN	ENSG00000130810	84.0463	locus_gene	GGCATGAAGAAGGCACGGGT	CGGAAGCGGTGGGAAATGGA	WTC11
PPAN-P2RY11	ENSG00000243207	67.0849	locus_gene	GGCATGAAGAAGGCACGGGT	GAGGCCAAGCAGAAACGGCT	WTC11
PRPF40A	ENSG00000196504	80.5294	neg_control	CAGGGCACTGTAGGATGGATT	GGTGGTTTTGCTGGAAACTTGGT	WTC11
PRSS8	ENSG00000052344	34.8619	locus_gene	GGCCTGACTTGAGCCACTCC	GCTCCTGGGACCCTTGGCTA	WTC11
PYCARD	ENSG00000103490	57.3737	locus_gene	CTCCTCAGTCGGCAGCCAAG	ACGGGAAGGTCCTGACGGAT	WTC11
RBM14	ENSG00000239306	74.1074	locus_gene	TGTTCCTTCGCCTCAGCAGC	GTGCCAGCAGTCCAGGGTAC	WTC11
RBM14-RBM4	ENSG00000248643	101.208	locus_gene	TCGTGGTACCCCATCTCCGG	CCCAGCAGGCCTCATTGTGT	WTC11
RBM4	ENSG00000173933	104.252	locus_gene	TCGTGGTACCCCATCTCCGG	CCCAGCAGGCCTCATTGTGT	WTC11
RBM4B	ENSG00000173914	91.3224	index_gene	TCTGTAGCCTTTCACTCTGTTCCT	TCCTTCTCCCTGCCTACCTGC	WTC11
RBMXL1	ENSG00000213516	75.9881	locus_gene	TGGCACTGTCATGTTTTAACATTTGCA	GTGAGGACCTTTTGGCTCTTAAGA	WTC11
REPS1	ENSG00000135597	33.8206	neg_control	GACGGGTGTCTTAGCTGCTGT	GCCAATTGCCGTTAACTGTGAACA	WTC11
RER1	ENSG00000157916	61.3619	index_gene	TGGCGCTTAAACCAAATCGCA	AGCCTGATTCCTGCGTGTCC	WTC11
RIMKLB	ENSG00000166532	38.8979	locus_gene	TGGAGGGAAGGTCTTGGAGAAAC	ACCAAGTGAAGCAAGGGGGAC	WTC11
RNASEH2C	ENSG00000172922	99.7467	locus_gene	AGCTGGGACCTTGGGAGTGT	CTCGTGCTGATAGCTGGCCG	WTC11
RNASEK-C17orf49	ENSG00000161939	299.914	locus_gene	AGGACGTTCCCTTCACGGAGA	AGACTCCCTGCACCGTGTCA	WTC11
RNF114	ENSG00000124226	31.5363	locus_gene	CCTCGCGCTTGTACACTGCT	AGTCTGGAGGGAAATCTGGCG	WTC11
RNF138	ENSG00000134758	38.384	neg_control	TGTGTGACCGTGATATAGTGAGAA	AGAGTGGATTTGCTGACATTCCA	WTC11
ROCK1	ENSG00000067900	20.8036	control	AAATGTAGAAGGTTGCACCAACA	AGAAGCACTGGAAAACCGATCGT	WTC11
RPA2	ENSG00000117748	31.6539	locus_gene	AAGCTCAGAGGGAGATGGGCA	GCCCTAGCCGAGAAACCTGC	WTC11
RPAIN	ENSG00000129197	108.365	neg_control	GCACAGTGCACATTGTCCCC	TGTGACGCAGGTTGAAGGGG	WTC11
RPL37A	ENSG00000197756	518.912	locus_gene	GGCATGGCTCTTAAAGGATGCC	AGTACCACTTCCGCTGTCACG	WTC11
RPL8	ENSG00000161016	572.426	locus_gene	CAGCTCACAGGGTGCAAGGG	GGCCGGGCGTACCACAAATA	WTC11
RPS10	ENSG00000124614	234.792	locus_gene	TCCCGAGGCTACGTGAAGGA	GCGACCTGCGAGACTCACAA	WTC11
RPS10-NUDT3	ENSG00000270800	32.9741	locus_gene	GCCCTGGCCAGACGTTTTCT	TGGGCATTTCTAGAATTGAGAGCCT	WTC11
RTKN	ENSG00000114993	34.6958	locus_gene	CAACCTCGCACTTGGCTCCA	GGTTGCCATGGTACCGAGGG	WTC11
S100A6	ENSG00000197956	139.694	neg_control	CCACAAGTACTCCGGCAGGG	ACCATTGGCTCGAAGCTGCA	WTC11
SAC3D1	ENSG00000168061	47.7336	locus_gene	CCTACCTGCCAAGTTGCGCT	CTACCGCCTGCCAGTACGTG	WTC11
SALL4	ENSG00000101115	116.069	index_gene	GCACCTGAGCGGGGAATCTC	AGGCACGTCCTGGGTGTGA	WTC11
SAMD1	ENSG00000141858	52.712	locus_gene	CTCCTCAGCACGTCGGTGTG	AGGGGACTAGCTGGGTTGGG	WTC11
SAT2	ENSG00000141504	247.648	locus_gene	GTGGGGCGACAAGTGAGGAC	GTTGGCAGGAAAGTGACGCC	WTC11
SELENOH	ENSG00000211450	289.899	index_gene	TCGGCTCACTGCAACCATTGT	GCCTGCCTTGACCTCCCAAA	WTC11
SENP3	ENSG00000161956	35.9751	locus_gene	TGCAGGGGGTGGCTACAGAA	GGGTGGTGGGCGGACAATAG	WTC11
SENP3-EIF4A1	ENSG00000277957	131.859	locus_gene	ACTGACCTGCTGGCCAGAGG	AATCGGTCGAGGTGGACGGT	WTC11
SEPHS2	ENSG00000179918	49.3342	locus_gene	GGGATTTTTCTTTGCACGGGGT	GGCTCTTTCCTGCTCTGGACA	WTC11
SERF1A	ENSG00000172058	53.3772	index_gene	TCTCATCTACGTGGCCCTGCT	TGCCTGTGACAGTTGGCCTC	WTC11
SF1	ENSG00000168066	282.987	locus_gene	GGATTCCCATCCGTCCTGGC	TCCTTCCTTTTTCCTCCCGCT	WTC11
SF3B2	ENSG00000087365	48.8027	locus_gene	AAGGTGTGGAAGTGGCGCTG	AGGTCCCCTCACACTAGCCC	WTC11
SH3BGRL3	ENSG00000142669	105.583	locus_gene	AGCTCTTCGTGGAGGCTGTG	AGGCCACTTCTCCTCCCTCC	WTC11
SLC25A17	ENSG00000100372	31.941	neg_control	CCCTGAACTCTCCCCCAGGTT	CTCAGTGTTGGTGTTTTCCTCCCT	WTC11
SLC29A2	ENSG00000174669	81.9164	locus_gene	CCTGAGGGTGCTCAAAGGGC	TGGTAGAGCCGGGACCCAAT	WTC11
SLC2A3	ENSG00000059804	90.0333	locus_gene	AATGCACGTAGCTGAGGCCG	ATTGCACTCTAGCCTGGGCC	WTC11
SMAD4	ENSG00000141646	58.6476	neg_control	TTGTCAGGCATGGCTCAGAGC	TGCTGATTTTAAAGGCAGAGAAGTT	WTC11
SMN1	ENSG00000172062	34.9783	locus_gene	ACTGGTTGGTTATGTGGAAGAAACA	TGGAATTCGTCAAGCCTCTGGT	WTC11
SMPDL3B	ENSG00000130768	33.4568	locus_gene	TACTCTGCTGGGGTCTGCGA	AGAGCTGGGCCTTCCACCAT	WTC11
SNRNP27	ENSG00000124380	32.6881	locus_gene	TATCTTCTGTGGTCGCCCGC	TTGATCCCACCTATGAGATCAGAAT	WTC11
SNRPC	ENSG00000124562	34.1354	locus_gene	GCAGGGGCGATGATACCACC	GCCCGGAATGACTCGACCAG	WTC11
SNRPG	ENSG00000143977	74.029	locus_gene	AGCCCGCGGAGTATACACCA	GTCCTCTCTCCATAGGGCCTGT	WTC11
SNX32	ENSG00000172803	35.1427	locus_gene	GCCAGCACCCTGATTCTCCG	CAGGGCAGCATGGGCATCAT	WTC11
SOX2	ENSG00000181449	916.927	control	ATGGCCATGCAGGTTGACACC	TCAGTCTGCCGAGAATCCATGT	WTC11
SPSB2	ENSG00000111671	94.1345	locus_gene	GGCTACGCTATTGGGGGCAC	GCCATGAAGCGCTACCTGCT	WTC11
SRPK1	ENSG00000096063	59.5833	index_gene	CGGCAGGGAAATCCTTCAGCAA	TGCTTCTCCACCAAATAAGGGCT	WTC11
STX16	ENSG00000124222	71.5825	neg_control	AAAGTGTCCGGGTGCAGCTC	GCTGGGCCATGCTTGTGAAG	WTC11
SULT1A3	ENSG00000261052	51.1242	index_gene	AGAGGGGCTCCTGGAGTCAC	TGGGAGGTTGAGCTGGTAGGA	WTC11
SUZ12	ENSG00000178691	65.5412	neg_control	CGAGCGTTTATCTCGGGCTTT	TGCACAAAAAGTTGGTGATTCCCA	WTC11
TAF11	ENSG00000064995	89.7784	locus_gene	CCCTCCCACCTCAGTCTCCT	GCTGGTCGTGAACTCCTGGC	WTC11
TARDBP	ENSG00000120948	84.6615	neg_control	ACTCAGCAGCAGTAACATGGT	AGGCTTTCAATGTTGAGTGGCCT	WTC11
TCF4	ENSG00000196628	39.5198	control	AGGTCGCAGCGGGGAAATTT	CCCAGCTTGGTCAAGGCCATT	WTC11
TDP2	ENSG00000111802	41.0437	locus_gene	TCTGCAGTTAAGTAGATGACAGCT	TCGGTTTGATAGCACCATGGG	WTC11
TECR	ENSG00000099797	32.4586	locus_gene	GGTCCTGGATCGGTTTCGCC	CAAGCACCGCAGCTACCTGA	WTC11
TIA1	ENSG00000116001	133.766	locus_gene	GTGCATCTCATGGACTGCAGG	TCAGGAACACCTCTATCTTTGGTT	WTC11
TM7SF2	ENSG00000149809	122.221	locus_gene	GGCGGAAACTGCTGGTGTCT	CCTGCAGAAGTACGGCCTGG	WTC11
TMEM107	ENSG00000179029	57.0339	index_gene	TCGTCACCGTCTTTGGGCTG	TCCCCTCGGAAACTGCTTCTG	WTC11
TMEM167A	ENSG00000174695	71.0666	neg_control	TCAAGTTCCTTTCACTGTGATTTGGA	TGCTTTTCCTCTGGGCACACC	WTC11
TMEM256	ENSG00000205544	136.523	locus_gene	GGTGCCCCATTGCAGAAAGC	GGCTCTGAGTGGAGACCCCA	WTC11
TMEM88	ENSG00000167874	45.9235	locus_gene	ATTGCCTCGTGCCCTACAGC	CCCCACATCCCGGAAAACCC	WTC11
TMX2-CTNND1	ENSG00000254462	55.6275	locus_gene	ATTCGGTGCCGCGACTTTCA	TTCCTCCTTGCTGTGGTGGC	WTC11
TNPO1	ENSG00000083312	50.172	locus_gene	TGTGAGAAGAGATGTTTAAACGTGGT	TGTTTCCTGTACCTGCCACAC	WTC11
TP53	ENSG00000141510	45.2729	locus_gene	TCACCCCATCCCACACCCTG	GGGGTCTCACAGTGTTGCCC	WTC11
TPI1	ENSG00000111669	175.547	index_gene	CCTTGTGGGTGGTGCTTCCC	GGTTGGGACCAGGCCAATCC	WTC11
TRAPPC1	ENSG00000170043	51.011	locus_gene	ACCCATCCGAGATGTGCTGC	CCCTTCCGAACCTGTGCCAA	WTC11
TRIM27	ENSG00000204713	80.9578	index_gene	CCCCAATGACTGCCCTACCC	GCAGCTCCTCTGATCATCTGCC	WTC11
TRNP1	ENSG00000253368	53.9851	locus_gene	ACCCCATCCCCAGCCAAGAA	TGCCCTTGTTCTCCACGTGG	WTC11
TXNDC17	ENSG00000129235	96.1819	locus_gene	GTGCAGGCTGAACCAGTCGT	GGCCAACCTGGTGGAAATGTT	WTC11
UBE2V1	ENSG00000244687	39.8291	locus_gene	GGTTGAACTTGGAGAAAGACCGC	AAGGAACCCGGTGTGCACAG	WTC11
UBL5	ENSG00000198258	176.827	locus_gene	AGTCGGAGAAAGCTGTCGCG	GACCACGTGTCTCTGGGGGA	WTC11
VAMP2	ENSG00000220205	109.663	locus_gene	TCACTGCCCAGCTCCTCTGA	TCCCTTAACCTGCCACGGGA	WTC11
VKORC1	ENSG00000167397	150.555	locus_gene	TGGGCCTCTGTCCTGATGCT	CCAGGGCAAGGCTAAGAGGC	WTC11
VPS51	ENSG00000149823	34.7863	locus_gene	GGTGCTGACCGGCATCATCA	GCGTTTTGTGGCCGACGAAG	WTC11
WBP1	ENSG00000239779	48.7187	locus_gene	GGCGACTCCGGTATTGAGCT	CCCCCAGAGTCTGTACCGCA	WTC11
WDR54	ENSG00000005448	139.058	index_gene	ACCCTTGCAGAGTTCCGTGC	AGATCAATGCCCATGCCCGG	WTC11
XRCC5	ENSG00000079246	100.079	index_gene	ACCTTTTGGCCCAATCTCTGC	ACCTCTGTCTTCAGCACCCTCA	WTC11
YBX1	ENSG00000065978	89.3152	control	GAATTCGTCCGCTCCCGAGG	AGTGCTTGCTTTTTGCCCGTT	WTC11
YIF1A	ENSG00000174851	111.858	locus_gene	CGTTGGGGGTAGGGCCAATC	CTTCCAGGTGCGCTCTTTGC	WTC11
YIPF2	ENSG00000130733	57.0027	neg_control	TGCCTGTGCTGCAACACGTT	CGCCTTCCGTGACAGATCCT	WTC11
YME1L1	ENSG00000136758	54.3003	index_gene	TCACAGGAGCCACTGCACTC	ACCCTGCGTCAGAAATGCCA	WTC11
ZFP91	ENSG00000186660	50.387	locus_gene	CATGGCCGTGGGAGTACTGG	TCCTTTGTACCTGTTTGGGGAAAA	WTC11
ZFP91-CNTF	ENSG00000255073	46.8949	locus_gene	AGGAAGGCCGAGTATCCCCG	CCGGGGCTGGCGTAGTAGTA	WTC11
ZKSCAN8	ENSG00000198315	45.8526	locus_gene	ACAAGCTCTTGCCTCTGTGCC	ACCTCATGCGATGACCTCCCT	WTC11
ZNF121	ENSG00000197961	155.14	locus_gene	TGCCTACCTGTGTTCATTGCA	ACTGCGGTATTTGCCACAAGC	WTC11
ZNF251	ENSG00000198169	54.1867	locus_gene	GAGAGAAGCACGGCAGAGCC	CACCACCTCAGCAGACTCGTG	WTC11
ZNF281	ENSG00000162702	162.703	index_gene	AACCACATTCATTCCAGCCTGGT	ACGGTTCTGTCTGCGCTGTT	WTC11
ZNF326	ENSG00000162664	56.8003	locus_gene	AGCTACCAGACTTAGATCCGATAAAT	AATGCTGCTCTTGGGAGTGAA	WTC11
ZNF414	ENSG00000133250	59.2456	locus_gene	CACGCCCGGTCTCCAGTTTT	GTGGCGCACACCTGTAGTCC	WTC11
ZNF43	ENSG00000198521	50.2529	neg_control	AGGGTTGTAGTACCATTACTTGCA	ACATGAGGGTCTATAATGCTTGGT	WTC11
ZNF532	ENSG00000074657	51.4393	neg_control	CGACAAGCTACAGGGTGTTGC	TGGTAGGCCACATAGGTCCGA	WTC11
ZNF593	ENSG00000142684	93.1659	index_gene	GCCTGCGCGAGGTACTTCAT	TGAAGCAGCTGAGCGTCGAG	WTC11
ZNF785	ENSG00000197162	33.2561	locus_gene	TGATCCACCCGACTTGGCCT	AGTTATGAAGGCCAGGCGCG	WTC11
ZNHIT2	ENSG00000174276	47.2104	locus_gene	CTCTGCGGAAGAAGCCCTGC	CCTGGCCTGGACCAACGAAA	WTC11
ZSCAN23	ENSG00000187987	34.9899	locus_gene	TCATTCTTCACCTGGTTCAAAAATCA	TCCATTACTCAGGAAGATGGCAT	WTC11
ZSCAN9	ENSG00000137185	40.6562	locus_gene	ACACAGGGGAGCGACCTCAC	TGTGTGGGGCAGGTTGAGAC	WTC11
