## Supplementary_Table5 for "A systematic survey of distal element-gene regulatory interactions with Direct-Capture Targeted Perturb-seq"

sample	cells_recovered	mRNA_reads	mean_mRNA_reads_per_cell	Reads_mapped_to_targeted_transcriptome	Median_targeted_mRNA_UMI_per_cell	mRNA_seq_saturation	guide_reads	percent_guide_reads_with_protospacer	median_guide_UMIs_per_cell	guide_sequencing_saturation	cell_type
K562_S1	8,278	361,259,007	43,641	43.60%	2,132	84.60%	65,281,059	47.80%	1,296	23.70%	K562
K562_S2	9,393	418,018,961	44,503	45.90%	2,132	85.30%	85,748,818	52.50%	1,541	29.10%	K562
K562_S3	9,246	384,113,718	41,544	44.20%	2,016	84.80%	83,061,716	53.70%	1,542	30.40%	K562
K562_S4	9,523	416,665,098	43,754	46.10%	1,830	87.30%	87,841,765	47.20%	1,398	28.80%	K562
K562_S5	9,020	392,221,387	43,484	45.00%	1,980	86.10%	88,764,257	47.70%	1,497	30.00%	K562
K562_S6	10,030	389,611,054	38,845	45.50%	2,097	83.70%	101,677,001	49.60%	1,659	29.40%	K562
K562_S7	8,973	377,989,091	42,125	46.50%	2,231	84.20%	115,030,952	46.90%	1,901	32.20%	K562
K562_S8	9,703	405,478,840	41,789	47.70%	2,209	84.90%	83,792,497	47.20%	1,443	24.10%	K562
K562_S9	7,641	665,097,259	87,043	56.60%	3,226	91.20%	42,989,338	62.20%	1,151	19.90%	K562
K562_S10	8,394	352,593,941	42,005	61.60%	2,328	87.90%	30,496,605	60.20%	765	15.70%	K562
K562_S11	5,796	136,418,475	23,537	65.40%	2,864	78.30%	42,051,905	69.00%	1,287	45.80%	K562
WTC11_S1	13,478	95,854,776	7,112	71.30%	1,611	60.00%	220,410,545	74.40%	1,652	75.70%	WTC11
WTC11_S2	12,807	98,884,620	7,721	71.50%	1,697	60.90%	218,735,713	74.20%	1,655	76.60%	WTC11
WTC11_S3	12,311	93,418,419	7,588	71.70%	1,715	60.60%	176,251,270	72.00%	1,588	72.80%	WTC11
WTC11_S4	10,236	81,478,094	7,960	69.70%	1,773	62.10%	147,806,367	68.20%	1,643	70.10%	WTC11
WTC11_S5	11,699	100,346,750	8,577	70.70%	1,676	67.00%	137,967,934	71.90%	1,579	67.00%	WTC11
WTC11_S6	11,053	90,032,690	8,146	69.10%	1,714	64.40%	60,927,636	66.60%	1,097	47.00%	WTC11
WTC11_S7	11,148	72,701,969	6,522	71.30%	1,662	58.10%	101,309,849	69.40%	1,375	60.70%	WTC11
WTC11_S8	9,114	82,152,393	9,014	69.40%	1,790	66.50%	76,747,650	68.20%	1,434	56.10%	WTC11
WTC11_S9	10,136	87,184,971	8,602	74.70%	1,994	63.30%	76,202,418	74.60%	1,382	54.70%	WTC11
WTC11_S10	11,276	82,438,148	7,311	76.10%	1,819	57.70%	108,347,112	76.60%	1,524	62.30%	WTC11
WTC11_S11	11,515	82,116,963	7,131	75.20%	1,800	58.50%	151,070,546	75.90%	1,661	69.90%	WTC11
WTC11_S12	10,417	94,084,093	9,032	75.00%	1,866	66.40%	160,113,963	75.50%	1,766	72.50%	WTC11
WTC11_S13	10,942	86,249,818	7,882	76.40%	1,930	58.50%	136,274,804	77.40%	1,676	69.00%	WTC11
WTC11_S14	11,786	99,902,883	8,476	76.40%	1,892	61.90%	145,759,673	77.30%	1,644	68.50%	WTC11
WTC11_S15	10,798	95,059,969	8,803	74.90%	2,023	62.90%	94,025,601	76.70%	1,566	58.50%	WTC11
WTC11_S16	11,400	76,912,731	6,747	74.30%	1,836	56.90%	63,664,422	75.60%	1,200	48.30%	WTC11
