## Supplementary_Table6 for "A systematic survey of distal element-gene regulatory interactions with Direct-Capture Targeted Perturb-seq"

Pair_Category	Significant_Upregulated	Significant_Downregulated	Non_Significant_Well_Powered	Non_Significant_Under_Powered	Significant_Upregulated_wo_Positive_Controls_20FDR	Significant_Downregulated_wo_Positive_Controls_20FDR	Non_Significant_Well_Powered_wo_Positive_Controls_20FDR	Non_Significant_Under_Powered_wo_Positive_Controls_20FDR	Cell_Type	Sum	Sum_wo_pos_ctrls
selfPromoter	0	118	11	31	0	0	0	0	K562	160	0
Positive_Control_selfPromoter	0	32	2	5	0	0	0	0	K562	39	0
DistalPromoter_Gene	27	18	1058	987	25	18	1028	1019	K562	2090	2090
DistalElement_Gene	32	42	1894	3172	29	21	1810	3246	K562	5140	5106
Positive_Control_DistalElement_Gene	0	20	5	9	0	0	0	0	K562	34	0
Random_DistalElement_Gene	31	19	1874	3135	28	18	1796	3217	K562	5059	5059
Other_DistalElement_Gene	1	3	15	28	1	3	14	29	K562	47	47
selfPromoter	0	92	10	16	0	0	0	0	WTC11	118	0
Positive_Control_selfPromoter	0	4	0	3	0	0	0	0	WTC11	7	0
DistalPromoter_Gene	19	15	1221	522	24	16	1265	472	WTC11	1777	1777
DistalElement_Gene	27	55	2841	1695	34	66	2920	1596	WTC11	4618	4616
Positive_Control_DistalElement_Gene	0	0	1	1	0	0	0	0	WTC11	2	0
Random_DistalElement_Gene	26	55	2835	1691	33	66	2915	1593	WTC11	4607	4607
Other_DistalElement_Gene	1	0	5	3	1	0	5	3	WTC11	9	9
