## Supplementary_Table7 for "A systematic survey of distal element-gene regulatory interactions with Direct-Capture Targeted Perturb-seq"

### Sheet: Sheet1
dataset_id	mean_cellsPerGrna	n_targeting_Grna	n_Targets	mean_cellsPerTarget	mean_umisPerCellPerGene	mean_Guide_UMIs_per_Cell_per_Guide
Morris_v1	270.415	123	64	519.703	0.653244	16.36
Morris_v2	250.286	581	205	709.346	0.625719	7.56
Klann	115.238	1663	1655	115.795	2.3781	2.51
Xie	134.207	4420	506	1172.33	0.131419	27.24
Gasperini	456.72	10446	4993	955.516	1.34898	1
DCTAP_K562	47.0698	14168	987	675.669	8.42376	34.36
DCTAP_WTC11	56.381	15401	1043	832.526	10.4076	63.97
