## Supplementary_Table8 for "A systematic survey of distal element-gene regulatory interactions with Direct-Capture Targeted Perturb-seq"

Dataset_Name	Experiment_Dataset_ID	Lab	Date_Released	Biosample	Assay	Target	Nucleic_Acid_Type	Accession_Data_File	Filetype
BruUV-seq	ENCSR974RZE	Mats Ljungman, UMichigan	14-Jan-21	Homo sapiens K562	Bru-seq	N/A	RNA	ENCFF785VUS, ENCFF182BOL	bigWig
CTCF	ENCSR000AKO	Bradley Bernstein, Broad	10-Feb-11	Homo sapiens K562	ChIP-seq (TF ChIP-seq)	CTCF	DNA	ENCFF442ACI	bigWig
CTCF	ENCSR000AKO	Bradley Bernstein, Broad	10-Feb-11	Homo sapiens K562	ChIP-seq (TF ChIP-seq)	CTCF	DNA	ENCFF216XRV, ENCFF678LBZ	bam
CTCF	ENCSR000AKO	Bradley Bernstein, Broad	10-Feb-11	Homo sapiens K562	ChIP-seq (TF ChIP-seq)	CTCF	DNA	ENCFF519CXF	bed narrowPeak
H3K4me1	ENCSR000AKS	Bradley Bernstein, Broad	10-Feb-11	Homo sapiens K562	ChIP-seq (Histone ChIP-seq)	H3K4me1	DNA	ENCFF100FDI	bigWig
H3K4me3	ENCSR668LDD	Bradley Bernstein, Broad	8-Nov-16	Homo sapiens K562	ChIP-seq (Histone ChIP-seq)	H3K4me3	DNA	ENCFF285EUA	bigWig
H3K27ac	ENCSR000AKP	Bradley Bernstein, Broad	10-Feb-11	Homo sapiens K562	ChIP-seq (Histone ChIP-seq)	H3K27ac	DNA	ENCFF469JMR	bigWig
H3K27ac	ENCSR000AKP	Bradley Bernstein, Broad	10-Feb-11	Homo sapiens K562	ChIP-seq (Histone ChIP-seq)	H3K27ac	DNA	ENCFF790GFL, ENCFF817HMW	bam
H3K27ac	ENCSR000AKP	Bradley Bernstein, Broad	10-Feb-11	Homo sapiens K562	ChIP-seq (Histone ChIP-seq)	H3K27ac	DNA	ENCFF544LXB	bed narrowPeak
H3K27me3	ENCSR000AKQ	Bradley Bernstein, Broad	10-Feb-11	Homo sapiens K562	ChIP-seq (Histone ChIP-seq)	H3K27me3	DNA	ENCFF549RYG, ENCFF483EPA, ENCFF351YGP	bam
H3K27me3	ENCSR000AKQ	Bradley Bernstein, Broad	10-Feb-11	Homo sapiens K562	ChIP-seq (Histone ChIP-seq)		DNA	ENCFF323WOT	bed narrowPeak
DNase-seq	ENCSR000EOT	John Stamatoyannopoulos, UW	9-May-18	Homo sapiens K562	DNase-seq	N/A	DNA	ENCFF414OGC	bigWig
DNase-seq	ENCSR000EOT	John Stamatoyannopoulos, UW	9-May-18	Homo sapiens K562	DNase-seq	N/A	DNA	ENCFF205FNC, ENCFF860XAE	bam
DHS	ENCSR000EOT	John Stamatoyannopoulos, UW	9-May-18	Homo sapiens K562	DNase-seq	N/A	DNA	ENCFF185XRG	bed narrowPeak
BruUV-seq	ENCSR637ZTH	Mats Ljungman, UMichigan	4-Oct-21	Homo sapiens WTC11	Bru-seq	N/A	RNA	ENCFF327JPQ, ENCFF717TYJ	bigWig
CTCF	ENCSR992XTY	Bradley Bernstein, Broad	9-Jun-22	Homo sapiens WTC11	ChIP-seq (TF ChIP-seq)	CTCF	DNA	ENCFF974CGC	bigWig
CTCF	ENCSR992XTY	Bradley Bernstein, Broad	9-Jun-22	Homo sapiens WTC11	ChIP-seq (TF ChIP-seq)	CTCF	DNA	ENCFF318ICU, ENCFF324TCJ	bam
CTCF	ENCSR992XTY	Bradley Bernstein, Broad	9-Jun-22	Homo sapiens WTC11	ChIP-seq (TF ChIP-seq)	CTCF	DNA	ENCFF112GJQ	bed narrowPeak
H3K4me1	ENCSR473GYW	Bradley Bernstein, Broad	4-Feb-22	Homo sapiens WTC11	Mint-ChIP-seq	H3K4me1	DNA	ENCFF094XYI	bigWig
H3K4me3	ENCSR549BTS	Bradley Bernstein, Broad	27-Sep-21	Homo sapiens WTC11	Mint-ChIP-seq	H3K4me3	DNA	ENCFF577IZN	bigWig
H3K27ac	ENCSR146DPQ	Bradley Bernstein, Broad	27-Sep-21	Homo sapiens WTC11	Mint-ChIP-seq	H3K27ac	DNA	ENCFF573DHK	bigWig
H3K27ac	ENCSR146DPQ	Bradley Bernstein, Broad	27-Sep-21	Homo sapiens WTC11	Mint-ChIP-seq	H3K27ac	DNA	ENCFF738QRT, ENCFF696GDY	bam
H3K27ac	ENCSR146DPQ	Bradley Bernstein, Broad	27-Sep-21	Homo sapiens WTC11	Mint-ChIP-seq	H3K27ac	DNA	ENCFF655PNM	bed narrowPeak
H3K27me3	ENCSR418YEV	Bradley Bernstein, Broad	27-Sep-21	Homo sapiens WTC11	Mint-ChIP-seq	H3K27me3	DNA	ENCFF480BFJ	bigWig
H3K27me3	ENCSR418YEV	Bradley Bernstein, Broad	27-Sep-21	Homo sapiens WTC11	Mint-ChIP-seq	H3K27me3	DNA	ENCFF871HOU, ENCFF962OVD	bam
H3K27me3	ENCSR418YEV	Bradley Bernstein, Broad	27-Sep-21	Homo sapiens WTC11	Mint-ChIP-seq	H3K27me3	DNA	ENCFF801DJK	bed narrowPeak
DNase-seq	ENCSR785ZUI	John Stamatoyannopoulos, UW	19-May-21	Homo sapiens WTC11	DNase-seq	N/A	DNA	ENCFF736FHB	bigWig
DNase-seq	ENCSR785ZUI	John Stamatoyannopoulos, UW	19-May-21	Homo sapiens WTC11	DNase-seq	N/A	DNA	ENCFF492WXQ, ENCFF715YXX	bam
DHS	ENCSR785ZUI	John Stamatoyannopoulos, UW	19-May-21	Homo sapiens WTC11	DNase-seq	N/A	DNA	ENCFF854DSG	bed narrowPeak
