## Supplementary_Table10 for "A systematic survey of distal element-gene regulatory interactions with Direct-Capture Targeted Perturb-seq"

### Sheet: qPCR_guide_primer
grna_id	grna_sequence	target_name_hg38	type	Positive_control	readout_gene	Forward-primer	Reverse-primer	cell_type
K562_Random_Screen_Crop_4595	GCCGAGCCGGAGGCTGCAGGA	chr7:101154154-101154654	TSS	FALSE	AP1S1	ACTGGAGCTGATCCACCGATAC	CAGCACACTCTTCTTGGAGGTG	K562
K562_Random_Screen_Crop_12509	GGTGCTCAGCCTCCACCACA	chr19:38636959-38637260	Distal-element	FALSE	EIF3K	CACTTACCAGCACATTGACCGC	TCGGCACTCCAGCCGTATTTGC	K562
K562_Random_Screen_Crop_2745	GTTAGTAGTGCAAGGCTGGGC	chr6:37183319-37183620	Distal-element	TRUE	PIM1	TCTACTCAGGCATCCGCGTCTC	CTTCAGCAGGACCACTTCCATG	K562
K562_Random_Screen_Crop_11714	GTAGCAGCACAGGAGGGAAGA	chr19:8456094-8456395	Distal-element	FALSE	PIN1	ACAGTTCAGCGACTGCAGCTCA	GCAGCGCAAACGAGGCGTCTT	K562
K562_Random_Screen_Crop_14134	GCTGGCCGGGAAGGGGGCCCC	chrX:49171586-49172086	TSS	TRUE	PLP2	GCACTCGAAAGGGAATCCTC	TCATCTCAATCACCGACAGG	K562
K562_Random_Screen_Crop_1885	GCCTGGGTCGGTGGTCCTCC	chr2:85420691-85420992	Distal-element	FALSE	RNF181	GACTGCCATTGAGATGCCTTGC	GCCTTATCTCGTCTGTGCTCCT	K562
K562_Random_Screen_Crop_4883	GAGGAGCTCCTTCATAGGGCA	chr8:123182101-123182601	TSS	TRUE	FAM83A	CCCGGACTAGCCAGGTCCTG	TCCAGGAGCACACAAACGAACAC	K562
K562_Random_Screen_Crop_1955	GACTGGGAACTAGGAAAGGGC	chr2:85577240-85577740	TSS	FALSE	VAMP8	TATGACCCAGAATGTGGAGCGG	ATTTCCGAGCCACCTTCTGCGA	K562
K562_Random_Screen_Crop_4451	GTCCAGCTTAGAATGCCACTG	chr7:100641883-100642184	TSS	FALSE	TFR2	GCACCTCAAAGCCGTAGTGTAC	CCACCTGTTCATAGAGAGTCTGC	K562
WTC11_Random_Screen_Crop_5417	GAGAGGCTACCTGGAGAGCAG	chr12:6925491-6926215	Distal-element	FALSE	ENO2	CTGTATCGCCACATTGCTCAGC	AGCTTGTTGCCAGCATGAGAGC	WTC11
WTC11_Random_Screen_Crop_5742	GACAAGCTCCATCACTCAAAG	chr12:7960676-7960977	Distal-element	FALSE	SLC2A3	TGCCTTTGGCACTCTCAACCAG	GCCATAGCTCTTCAGACCCAAG	WTC11
WTC11_Random_Screen_Crop_6295	GCCCTCTCCCTAGAGCCCACT	chr16:31142244-31142545	Distal-element	FALSE	PRSS8	CAGCATCACCTATGAAGGCGTC	TCCTCGGAGTAGGAGTCTAGCT	WTC11
WTC11_Random_Screen_Crop_14250	GCGCTTCCCGCCGCACGGGT	chr6:34235537-34235838	Distal-element	FALSE	HMGA1	GGTTTCCTTCCTGGAGTTGTGG	GGTTTCCTTCCTGGAGTTGTGG	WTC11
WTC11_Random_Screen_Crop_9867	GACCGGGGCGGGTGTAGGCCC	chr2:70142017-70142318	Distal-element	FALSE	PCBP1	GGACAACACACCATTTCTCCGC	AGCCTTTCACCTCTGGAGAGCT	WTC11

### Sheet: CTCF_guides
grna_id	grna_sequence	target_name_hg38
WTC11_Random_Screen_Crop_3864	GCCACAAGTACACACCAATAA	chr11:59158502-59158803
WTC11_Random_Screen_Crop_3866	GGCATCCTTGAGTCAGGCAG	chr11:59158502-59158803
WTC11_Random_Screen_Crop_7494	GAAACCAAGTCACATTCCCTA	chr19:10390714-10391015
WTC11_Random_Screen_Crop_7498	GTGCATTCTGGAGGTCCAAGT	chr19:10390714-10391015
